# CRaTER enrichment for on-target gene-editing enables generation of variant libraries in hiPSCs

**DOI:** 10.1101/2023.01.25.525582

**Authors:** Clayton E. Friedman, Shawn Fayer, Sriram Pendyala, Wei-Ming Chien, Linda Tran, Leslie Chao, Ashley Mckinstry, Elaheh Karbassi, Aidan M. Fenix, Alexander Loiben, Charles E. Murry, Lea M. Starita, Douglas M. Fowler, Kai-Chun Yang

## Abstract

Standard transgenic cell line generation requires screening 100-1000s of colonies to isolate correctly edited cells. We describe <u>CR</u>ISPR<u>a</u> On-<u>T</u>arget <u>E</u>diting <u>R</u>etrieval (CRaTER) which enriches for cells with on-target knock-in of a cDNA-fluorescent reporter transgene by transient activation of the targeted locus followed by flow sorting to recover edited cells. We show CRaTER recovers rare cells with heterozygous, biallelic-editing of the transcriptionally-inactive *MYH7* locus in human induced pluripotent stem cells (hiPSCs), enriching on average 25-fold compared to standard antibiotic selection. We leveraged CRaTER to enrich for heterozygous knock-in of a library of single nucleotide variants (SNVs) in *MYH7*, a gene in which missense mutations cause cardiomyopathies, and recovered hiPSCs with 113 different *MYH7* SNVs. We differentiated these hiPSCs to cardiomyocytes and show MYH7 fusion proteins can localize as expected. Thus, CRaTER substantially reduces screening required for isolation of gene-edited cells, enabling generation of transgenic cell lines at unprecedented scale.
