## Supplementary Table 1 for "CRaTER enrichment for on-target gene-editing enables generation of variant libraries in hiPSCs"

### Sheet: Contents
	Table S1. Plasmid DNA variant library NGS data.
Sheet 1	pDNA Data
Sheet 2	pDNA Frequencies
Sheet 3	pDNA Counts

### Sheet: pDNA Data
	Library	Codon	Sequence	AAseq	Count	NNK Frequency by position
16	163_lib_S1	AAG	AAGATGGCCTCCATGAAGGAGGAGTTCACACGCCTCAAAGAGGCGCTAGAGAAGTCC	KMASMKEEFTRLKEALEKS	26214	0.0152619
0	163_lib_S1	AAT	AATATGGCCTCCATGAAGGAGGAGTTCACACGCCTCAAAGAGGCGCTAGAGAAGTCC	NMASMKEEFTRLKEALEKS	74389	0.0433095
17	163_lib_S1	ACG	ACGATGGCCTCCATGAAGGAGGAGTTCACACGCCTCAAAGAGGCGCTAGAGAAGTCC	TMASMKEEFTRLKEALEKS	18005	0.0104826
1	163_lib_S1	ACT	ACTATGGCCTCCATGAAGGAGGAGTTCACACGCCTCAAAGAGGCGCTAGAGAAGTCC	TMASMKEEFTRLKEALEKS	34268	0.0199509
19	163_lib_S1	AGG	AGGATGGCCTCCATGAAGGAGGAGTTCACACGCCTCAAAGAGGCGCTAGAGAAGTCC	RMASMKEEFTRLKEALEKS	37445	0.0218006
3	163_lib_S1	AGT	AGTATGGCCTCCATGAAGGAGGAGTTCACACGCCTCAAAGAGGCGCTAGAGAAGTCC	SMASMKEEFTRLKEALEKS	50881	0.0296231
18	163_lib_S1	ATG	ATGATGGCCTCCATGAAGGAGGAGTTCACACGCCTCAAAGAGGCGCTAGAGAAGTCC	MMASMKEEFTRLKEALEKS	34094	0.0198496
2	163_lib_S1	ATT	ATTATGGCCTCCATGAAGGAGGAGTTCACACGCCTCAAAGAGGCGCTAGAGAAGTCC	IMASMKEEFTRLKEALEKS	84979	0.049475
20	163_lib_S1	CAG	CAGATGGCCTCCATGAAGGAGGAGTTCACACGCCTCAAAGAGGCGCTAGAGAAGTCC	QMASMKEEFTRLKEALEKS	36022	0.0209721
4	163_lib_S1	CAT	CATATGGCCTCCATGAAGGAGGAGTTCACACGCCTCAAAGAGGCGCTAGAGAAGTCC	HMASMKEEFTRLKEALEKS	45376	0.026418
21	163_lib_S1	CCG	CCGATGGCCTCCATGAAGGAGGAGTTCACACGCCTCAAAGAGGCGCTAGAGAAGTCC	PMASMKEEFTRLKEALEKS	34529	0.0201029
5	163_lib_S1	CCT	CCTATGGCCTCCATGAAGGAGGAGTTCACACGCCTCAAAGAGGCGCTAGAGAAGTCC	PMASMKEEFTRLKEALEKS	28721	0.0167215
23	163_lib_S1	CGG	CGGATGGCCTCCATGAAGGAGGAGTTCACACGCCTCAAAGAGGCGCTAGAGAAGTCC	RMASMKEEFTRLKEALEKS	41878	0.0243815
7	163_lib_S1	CGT	CGTATGGCCTCCATGAAGGAGGAGTTCACACGCCTCAAAGAGGCGCTAGAGAAGTCC	RMASMKEEFTRLKEALEKS	49291	0.0286974
22	163_lib_S1	CTG	CTGATGGCCTCCATGAAGGAGGAGTTCACACGCCTCAAAGAGGCGCTAGAGAAGTCC	LMASMKEEFTRLKEALEKS	37260	0.0216929
6	163_lib_S1	CTT	CTTATGGCCTCCATGAAGGAGGAGTTCACACGCCTCAAAGAGGCGCTAGAGAAGTCC	LMASMKEEFTRLKEALEKS	87978	0.0512211
28	163_lib_S1	GAG	GAGATGGCCTCCATGAAGGAGGAGTTCACACGCCTCAAAGAGGCGCTAGAGAAGTCC	EMASMKEEFTRLKEALEKS	61879	0.0360261
12	163_lib_S1	GAT	GATATGGCCTCCATGAAGGAGGAGTTCACACGCCTCAAAGAGGCGCTAGAGAAGTCC	DMASMKEEFTRLKEALEKS	86588	0.0504118
29	163_lib_S1	GCG	GCGATGGCCTCCATGAAGGAGGAGTTCACACGCCTCAAAGAGGCGCTAGAGAAGTCC	AMASMKEEFTRLKEALEKS	36565	0.0212883
13	163_lib_S1	GCT	GCTATGGCCTCCATGAAGGAGGAGTTCACACGCCTCAAAGAGGCGCTAGAGAAGTCC	AMASMKEEFTRLKEALEKS	31735	0.0184762
31	163_lib_S1	GGG	GGGATGGCCTCCATGAAGGAGGAGTTCACACGCCTCAAAGAGGCGCTAGAGAAGTCC	GMASMKEEFTRLKEALEKS	46158	0.0268733
15	163_lib_S1	GGT	GGTATGGCCTCCATGAAGGAGGAGTTCACACGCCTCAAAGAGGCGCTAGAGAAGTCC	GMASMKEEFTRLKEALEKS	61645	0.0358899
30	163_lib_S1	GTG	GTGATGGCCTCCATGAAGGAGGAGTTCACACGCCTCAAAGAGGCGCTAGAGAAGTCC	VMASMKEEFTRLKEALEKS	25708	0.0149673
14	163_lib_S1	GTT	GTTATGGCCTCCATGAAGGAGGAGTTCACACGCCTCAAAGAGGCGCTAGAGAAGTCC	VMASMKEEFTRLKEALEKS	96393	0.0561203
24	163_lib_S1	TAG	TAGATGGCCTCCATGAAGGAGGAGTTCACACGCCTCAAAGAGGCGCTAGAGAAGTCC	_MASMKEEFTRLKEALEKS	51612	0.0300487
8	163_lib_S1	TAT	TATATGGCCTCCATGAAGGAGGAGTTCACACGCCTCAAAGAGGCGCTAGAGAAGTCC	YMASMKEEFTRLKEALEKS	79987	0.0465687
25	163_lib_S1	TCG	TCGATGGCCTCCATGAAGGAGGAGTTCACACGCCTCAAAGAGGCGCTAGAGAAGTCC	SMASMKEEFTRLKEALEKS	41932	0.0244129
9	163_lib_S1	TCT	TCTATGGCCTCCATGAAGGAGGAGTTCACACGCCTCAAAGAGGCGCTAGAGAAGTCC	SMASMKEEFTRLKEALEKS	47481	0.0276436
27	163_lib_S1	TGG	TGGATGGCCTCCATGAAGGAGGAGTTCACACGCCTCAAAGAGGCGCTAGAGAAGTCC	WMASMKEEFTRLKEALEKS	55319	0.0322069
11	163_lib_S1	TGT	TGTATGGCCTCCATGAAGGAGGAGTTCACACGCCTCAAAGAGGCGCTAGAGAAGTCC	CMASMKEEFTRLKEALEKS	70603	0.0411053
26	163_lib_S1	TTG	TTGATGGCCTCCATGAAGGAGGAGTTCACACGCCTCAAAGAGGCGCTAGAGAAGTCC	LMASMKEEFTRLKEALEKS	78331	0.0456045
10	163_lib_S1	TTT	TTTATGGCCTCCATGAAGGAGGAGTTCACACGCCTCAAAGAGGCGCTAGAGAAGTCC	FMASMKEEFTRLKEALEKS	124348	0.0723958
48	196_lib_S2	AAG	GAGATGGCCTCCATGAAGGAGGAGTTCACACGCCTCAAAGAGGCGCTAGAGAAGTCC	EMASMKEEFTRLKEALEKS	538576	0.31145
32	196_lib_S2	AAT	GAGATGGCCTCCATGAAGGAGGAGTTCACACGCCTCAAAGAGGCGCTAGAGAATTCC	EMASMKEEFTRLKEALENS	37180	0.0215006
49	196_lib_S2	ACG	GAGATGGCCTCCATGAAGGAGGAGTTCACACGCCTCAAAGAGGCGCTAGAGACGTCC	EMASMKEEFTRLKEALETS	16809	0.00972038
33	196_lib_S2	ACT	GAGATGGCCTCCATGAAGGAGGAGTTCACACGCCTCAAAGAGGCGCTAGAGACTTCC	EMASMKEEFTRLKEALETS	44359	0.0256521
51	196_lib_S2	AGG	GAGATGGCCTCCATGAAGGAGGAGTTCACACGCCTCAAAGAGGCGCTAGAGAGGTCC	EMASMKEEFTRLKEALERS	19272	0.0111447
35	196_lib_S2	AGT	GAGATGGCCTCCATGAAGGAGGAGTTCACACGCCTCAAAGAGGCGCTAGAGAGTTCC	EMASMKEEFTRLKEALESS	59097	0.0341749
50	196_lib_S2	ATG	GAGATGGCCTCCATGAAGGAGGAGTTCACACGCCTCAAAGAGGCGCTAGAGATGTCC	EMASMKEEFTRLKEALEMS	100564	0.0581546
34	196_lib_S2	ATT	GAGATGGCCTCCATGAAGGAGGAGTTCACACGCCTCAAAGAGGCGCTAGAGATTTCC	EMASMKEEFTRLKEALEIS	18254	0.010556
52	196_lib_S2	CAG	GAGATGGCCTCCATGAAGGAGGAGTTCACACGCCTCAAAGAGGCGCTAGAGCAGTCC	EMASMKEEFTRLKEALEQS	22773	0.0131693
36	196_lib_S2	CAT	GAGATGGCCTCCATGAAGGAGGAGTTCACACGCCTCAAAGAGGCGCTAGAGCATTCC	EMASMKEEFTRLKEALEHS	28948	0.0167402
53	196_lib_S2	CCG	GAGATGGCCTCCATGAAGGAGGAGTTCACACGCCTCAAAGAGGCGCTAGAGCCGTCC	EMASMKEEFTRLKEALEPS	12528	0.00724474
37	196_lib_S2	CCT	GAGATGGCCTCCATGAAGGAGGAGTTCACACGCCTCAAAGAGGCGCTAGAGCCTTCC	EMASMKEEFTRLKEALEPS	99	5.72501e-05
55	196_lib_S2	CGG	GAGATGGCCTCCATGAAGGAGGAGTTCACACGCCTCAAAGAGGCGCTAGAGCGGTCC	EMASMKEEFTRLKEALERS	16971	0.00981406
39	196_lib_S2	CGT	GAGATGGCCTCCATGAAGGAGGAGTTCACACGCCTCAAAGAGGCGCTAGAGCGTTCC	EMASMKEEFTRLKEALERS	28250	0.0163365
54	196_lib_S2	CTG	GAGATGGCCTCCATGAAGGAGGAGTTCACACGCCTCAAAGAGGCGCTAGAGCTGTCC	EMASMKEEFTRLKEALELS	22059	0.0127564
38	196_lib_S2	CTT	GAGATGGCCTCCATGAAGGAGGAGTTCACACGCCTCAAAGAGGCGCTAGAGCTTTCC	EMASMKEEFTRLKEALELS	44312	0.0256249
60	196_lib_S2	GAG	GAGATGGCCTCCATGAAGGAGGAGTTCACACGCCTCAAAGAGGCGCTAGAGGAGTCC	EMASMKEEFTRLKEALEES	47437	0.0274321
44	196_lib_S2	GAT	GAGATGGCCTCCATGAAGGAGGAGTTCACACGCCTCAAAGAGGCGCTAGAGGATTCC	EMASMKEEFTRLKEALEDS	50341	0.0291114
61	196_lib_S2	GCG	GAGATGGCCTCCATGAAGGAGGAGTTCACACGCCTCAAAGAGGCGCTAGAGGCGTCC	EMASMKEEFTRLKEALEAS	10726	0.00620267
45	196_lib_S2	GCT	GAGATGGCCTCCATGAAGGAGGAGTTCACACGCCTCAAAGAGGCGCTAGAGGCTTCC	EMASMKEEFTRLKEALEAS	27226	0.0157444
63	196_lib_S2	GGG	GAGATGGCCTCCATGAAGGAGGAGTTCACACGCCTCAAAGAGGCGCTAGAGGGGTCC	EMASMKEEFTRLKEALEGS	45611	0.0263761
47	196_lib_S2	GGT	GAGATGGCCTCCATGAAGGAGGAGTTCACACGCCTCAAAGAGGCGCTAGAGGGTTCC	EMASMKEEFTRLKEALEGS	51373	0.0297082
62	196_lib_S2	GTG	GAGATGGCCTCCATGAAGGAGGAGTTCACACGCCTCAAAGAGGCGCTAGAGGTGTCC	EMASMKEEFTRLKEALEVS	55061	0.0318409
46	196_lib_S2	GTT	GAGATGGCCTCCATGAAGGAGGAGTTCACACGCCTCAAAGAGGCGCTAGAGGTTTCC	EMASMKEEFTRLKEALEVS	36331	0.0210096
56	196_lib_S2	TAG	GAGATGGCCTCCATGAAGGAGGAGTTCACACGCCTCAAAGAGGCGCTAGAGTAGTCC	EMASMKEEFTRLKEALE_S	14688	0.00849384
40	196_lib_S2	TAT	GAGATGGCCTCCATGAAGGAGGAGTTCACACGCCTCAAAGAGGCGCTAGAGTATTCC	EMASMKEEFTRLKEALEYS	47389	0.0274043
57	196_lib_S2	TCG	GAGATGGCCTCCATGAAGGAGGAGTTCACACGCCTCAAAGAGGCGCTAGAGTCGTCC	EMASMKEEFTRLKEALESS	34793	0.0201202
41	196_lib_S2	TCT	GAGATGGCCTCCATGAAGGAGGAGTTCACACGCCTCAAAGAGGCGCTAGAGTCTTCC	EMASMKEEFTRLKEALESS	36866	0.021319
59	196_lib_S2	TGG	GAGATGGCCTCCATGAAGGAGGAGTTCACACGCCTCAAAGAGGCGCTAGAGTGGTCC	EMASMKEEFTRLKEALEWS	65505	0.0378805
43	196_lib_S2	TGT	GAGATGGCCTCCATGAAGGAGGAGTTCACACGCCTCAAAGAGGCGCTAGAGTGTTCC	EMASMKEEFTRLKEALECS	50520	0.0292149
58	196_lib_S2	TTG	GAGATGGCCTCCATGAAGGAGGAGTTCACACGCCTCAAAGAGGCGCTAGAGTTGTCC	EMASMKEEFTRLKEALELS	47283	0.027343
42	196_lib_S2	TTT	GAGATGGCCTCCATGAAGGAGGAGTTCACACGCCTCAAAGAGGCGCTAGAGTTTTCC	EMASMKEEFTRLKEALEFS	98053	0.0567025
80	197_lib_S3	AAG	GAGATGAAGTCCATGAAGGAGGAGTTCACACGCCTCAAAGAGGCGCTAGAGAAGTCC	EMKSMKEEFTRLKEALEKS	34291	0.0218966
64	197_lib_S3	AAT	GAGATGAATTCCATGAAGGAGGAGTTCACACGCCTCAAAGAGGCGCTAGAGAAGTCC	EMNSMKEEFTRLKEALEKS	41640	0.0265893
81	197_lib_S3	ACG	GAGATGACGTCCATGAAGGAGGAGTTCACACGCCTCAAAGAGGCGCTAGAGAAGTCC	EMTSMKEEFTRLKEALEKS	28777	0.0183756
65	197_lib_S3	ACT	GAGATGACTTCCATGAAGGAGGAGTTCACACGCCTCAAAGAGGCGCTAGAGAAGTCC	EMTSMKEEFTRLKEALEKS	29702	0.0189663
83	197_lib_S3	AGG	GAGATGAGGTCCATGAAGGAGGAGTTCACACGCCTCAAAGAGGCGCTAGAGAAGTCC	EMRSMKEEFTRLKEALEKS	45765	0.0292233
67	197_lib_S3	AGT	GAGATGAGTTCCATGAAGGAGGAGTTCACACGCCTCAAAGAGGCGCTAGAGAAGTCC	EMSSMKEEFTRLKEALEKS	63293	0.0404159
82	197_lib_S3	ATG	GAGATGATGTCCATGAAGGAGGAGTTCACACGCCTCAAAGAGGCGCTAGAGAAGTCC	EMMSMKEEFTRLKEALEKS	56706	0.0362097
66	197_lib_S3	ATT	GAGATGATTTCCATGAAGGAGGAGTTCACACGCCTCAAAGAGGCGCTAGAGAAGTCC	EMISMKEEFTRLKEALEKS	74133	0.0473378
84	197_lib_S3	CAG	GAGATGCAGTCCATGAAGGAGGAGTTCACACGCCTCAAAGAGGCGCTAGAGAAGTCC	EMQSMKEEFTRLKEALEKS	16516	0.0105463
68	197_lib_S3	CAT	GAGATGCATTCCATGAAGGAGGAGTTCACACGCCTCAAAGAGGCGCTAGAGAAGTCC	EMHSMKEEFTRLKEALEKS	35533	0.0226897
85	197_lib_S3	CCG	GAGATGCCGTCCATGAAGGAGGAGTTCACACGCCTCAAAGAGGCGCTAGAGAAGTCC	EMPSMKEEFTRLKEALEKS	25639	0.0163718
69	197_lib_S3	CCT	GAGATGCCTTCCATGAAGGAGGAGTTCACACGCCTCAAAGAGGCGCTAGAGAAGTCC	EMPSMKEEFTRLKEALEKS	29145	0.0186106
87	197_lib_S3	CGG	GAGATGCGGTCCATGAAGGAGGAGTTCACACGCCTCAAAGAGGCGCTAGAGAAGTCC	EMRSMKEEFTRLKEALEKS	53746	0.0343196
71	197_lib_S3	CGT	GAGATGCGTTCCATGAAGGAGGAGTTCACACGCCTCAAAGAGGCGCTAGAGAAGTCC	EMRSMKEEFTRLKEALEKS	48040	0.030676
86	197_lib_S3	CTG	GAGATGCTGTCCATGAAGGAGGAGTTCACACGCCTCAAAGAGGCGCTAGAGAAGTCC	EMLSMKEEFTRLKEALEKS	37515	0.0239553
70	197_lib_S3	CTT	GAGATGCTTTCCATGAAGGAGGAGTTCACACGCCTCAAAGAGGCGCTAGAGAAGTCC	EMLSMKEEFTRLKEALEKS	59320	0.0378789
92	197_lib_S3	GAG	GAGATGGAGTCCATGAAGGAGGAGTTCACACGCCTCAAAGAGGCGCTAGAGAAGTCC	EMESMKEEFTRLKEALEKS	33570	0.0214362
76	197_lib_S3	GAT	GAGATGGATTCCATGAAGGAGGAGTTCACACGCCTCAAAGAGGCGCTAGAGAAGTCC	EMDSMKEEFTRLKEALEKS	60499	0.0386317
96	197_lib_S3	GCC	GAGATGGCCTCCATGAAGGAGGAGTTCACACGCCTCAAAGAGGCGCTAGAGAAGTCC	EMASMKEEFTRLKEALEKS	117641	0.0751199
93	197_lib_S3	GCG	GAGATGGCGTCCATGAAGGAGGAGTTCACACGCCTCAAAGAGGCGCTAGAGAAGTCC	EMASMKEEFTRLKEALEKS	49158	0.0313899
77	197_lib_S3	GCT	GAGATGGCTTCCATGAAGGAGGAGTTCACACGCCTCAAAGAGGCGCTAGAGAAGTCC	EMASMKEEFTRLKEALEKS	51521	0.0328988
95	197_lib_S3	GGG	GAGATGGGGTCCATGAAGGAGGAGTTCACACGCCTCAAAGAGGCGCTAGAGAAGTCC	EMGSMKEEFTRLKEALEKS	77124	0.0492477
79	197_lib_S3	GGT	GAGATGGGTTCCATGAAGGAGGAGTTCACACGCCTCAAAGAGGCGCTAGAGAAGTCC	EMGSMKEEFTRLKEALEKS	63124	0.0403079
94	197_lib_S3	GTG	GAGATGGTGTCCATGAAGGAGGAGTTCACACGCCTCAAAGAGGCGCTAGAGAAGTCC	EMVSMKEEFTRLKEALEKS	60388	0.0385609
78	197_lib_S3	GTT	GAGATGGTTTCCATGAAGGAGGAGTTCACACGCCTCAAAGAGGCGCTAGAGAAGTCC	EMVSMKEEFTRLKEALEKS	68567	0.0437836
88	197_lib_S3	TAG	GAGATGTAGTCCATGAAGGAGGAGTTCACACGCCTCAAAGAGGCGCTAGAGAAGTCC	EM_SMKEEFTRLKEALEKS	34297	0.0219004
72	197_lib_S3	TAT	GAGATGTATTCCATGAAGGAGGAGTTCACACGCCTCAAAGAGGCGCTAGAGAAGTCC	EMYSMKEEFTRLKEALEKS	65389	0.0417543
89	197_lib_S3	TCG	GAGATGTCGTCCATGAAGGAGGAGTTCACACGCCTCAAAGAGGCGCTAGAGAAGTCC	EMSSMKEEFTRLKEALEKS	35927	0.0229412
73	197_lib_S3	TCT	GAGATGTCTTCCATGAAGGAGGAGTTCACACGCCTCAAAGAGGCGCTAGAGAAGTCC	EMSSMKEEFTRLKEALEKS	39923	0.0254929
91	197_lib_S3	TGG	GAGATGTGGTCCATGAAGGAGGAGTTCACACGCCTCAAAGAGGCGCTAGAGAAGTCC	EMWSMKEEFTRLKEALEKS	51626	0.0329659
75	197_lib_S3	TGT	GAGATGTGTTCCATGAAGGAGGAGTTCACACGCCTCAAAGAGGCGCTAGAGAAGTCC	EMCSMKEEFTRLKEALEKS	55509	0.0354454
90	197_lib_S3	TTG	GAGATGTTGTCCATGAAGGAGGAGTTCACACGCCTCAAAGAGGCGCTAGAGAAGTCC	EMLSMKEEFTRLKEALEKS	56191	0.0358809
74	197_lib_S3	TTT	GAGATGTTTTCCATGAAGGAGGAGTTCACACGCCTCAAAGAGGCGCTAGAGAAGTCC	EMFSMKEEFTRLKEALEKS	83470	0.0532999
113	198_lib_S4	AAG	GAGATGGCCTCCAAGAAGGAGGAGTTCACACGCCTCAAAGAGGCGCTAGAGAAGTCC	EMASKKEEFTRLKEALEKS	31912	0.0227596
97	198_lib_S4	AAT	GAGATGGCCTCCAATAAGGAGGAGTTCACACGCCTCAAAGAGGCGCTAGAGAAGTCC	EMASNKEEFTRLKEALEKS	59429	0.0423847
114	198_lib_S4	ACG	GAGATGGCCTCCACGAAGGAGGAGTTCACACGCCTCAAAGAGGCGCTAGAGAAGTCC	EMASTKEEFTRLKEALEKS	26070	0.0185931
98	198_lib_S4	ACT	GAGATGGCCTCCACTAAGGAGGAGTTCACACGCCTCAAAGAGGCGCTAGAGAAGTCC	EMASTKEEFTRLKEALEKS	44110	0.0314592
116	198_lib_S4	AGG	GAGATGGCCTCCAGGAAGGAGGAGTTCACACGCCTCAAAGAGGCGCTAGAGAAGTCC	EMASRKEEFTRLKEALEKS	30233	0.0215622
100	198_lib_S4	AGT	GAGATGGCCTCCAGTAAGGAGGAGTTCACACGCCTCAAAGAGGCGCTAGAGAAGTCC	EMASSKEEFTRLKEALEKS	36051	0.0257116
115	198_lib_S4	ATG	GAGATGGCCTCCATGAAGGAGGAGTTCACACGCCTCAAAGAGGCGCTAGAGAAGTCC	EMASMKEEFTRLKEALEKS	158087	0.112748
99	198_lib_S4	ATT	GAGATGGCCTCCATTAAGGAGGAGTTCACACGCCTCAAAGAGGCGCTAGAGAAGTCC	EMASIKEEFTRLKEALEKS	80477	0.0573962
117	198_lib_S4	CAG	GAGATGGCCTCCCAGAAGGAGGAGTTCACACGCCTCAAAGAGGCGCTAGAGAAGTCC	EMASQKEEFTRLKEALEKS	34361	0.0245063
101	198_lib_S4	CAT	GAGATGGCCTCCCATAAGGAGGAGTTCACACGCCTCAAAGAGGCGCTAGAGAAGTCC	EMASHKEEFTRLKEALEKS	44889	0.0320148
118	198_lib_S4	CCG	GAGATGGCCTCCCCGAAGGAGGAGTTCACACGCCTCAAAGAGGCGCTAGAGAAGTCC	EMASPKEEFTRLKEALEKS	22030	0.0157118
102	198_lib_S4	CCT	GAGATGGCCTCCCCTAAGGAGGAGTTCACACGCCTCAAAGAGGCGCTAGAGAAGTCC	EMASPKEEFTRLKEALEKS	44292	0.031589
120	198_lib_S4	CGG	GAGATGGCCTCCCGGAAGGAGGAGTTCACACGCCTCAAAGAGGCGCTAGAGAAGTCC	EMASRKEEFTRLKEALEKS	18213	0.0129895
104	198_lib_S4	CGT	GAGATGGCCTCCCGTAAGGAGGAGTTCACACGCCTCAAAGAGGCGCTAGAGAAGTCC	EMASRKEEFTRLKEALEKS	31555	0.022505
119	198_lib_S4	CTG	GAGATGGCCTCCCTGAAGGAGGAGTTCACACGCCTCAAAGAGGCGCTAGAGAAGTCC	EMASLKEEFTRLKEALEKS	34893	0.0248857
103	198_lib_S4	CTT	GAGATGGCCTCCCTTAAGGAGGAGTTCACACGCCTCAAAGAGGCGCTAGAGAAGTCC	EMASLKEEFTRLKEALEKS	59722	0.0425937
125	198_lib_S4	GAG	GAGATGGCCTCCGAGAAGGAGGAGTTCACACGCCTCAAAGAGGCGCTAGAGAAGTCC	EMASEKEEFTRLKEALEKS	24598	0.0175433
109	198_lib_S4	GAT	GAGATGGCCTCCGATAAGGAGGAGTTCACACGCCTCAAAGAGGCGCTAGAGAAGTCC	EMASDKEEFTRLKEALEKS	28667	0.0204453
126	198_lib_S4	GCG	GAGATGGCCTCCGCGAAGGAGGAGTTCACACGCCTCAAAGAGGCGCTAGAGAAGTCC	EMASAKEEFTRLKEALEKS	19444	0.0138675
110	198_lib_S4	GCT	GAGATGGCCTCCGCTAAGGAGGAGTTCACACGCCTCAAAGAGGCGCTAGAGAAGTCC	EMASAKEEFTRLKEALEKS	31964	0.0227967
128	198_lib_S4	GGG	GAGATGGCCTCCGGGAAGGAGGAGTTCACACGCCTCAAAGAGGCGCTAGAGAAGTCC	EMASGKEEFTRLKEALEKS	24681	0.0176025
112	198_lib_S4	GGT	GAGATGGCCTCCGGTAAGGAGGAGTTCACACGCCTCAAAGAGGCGCTAGAGAAGTCC	EMASGKEEFTRLKEALEKS	52827	0.0376762
127	198_lib_S4	GTG	GAGATGGCCTCCGTGAAGGAGGAGTTCACACGCCTCAAAGAGGCGCTAGAGAAGTCC	EMASVKEEFTRLKEALEKS	31923	0.0227675
111	198_lib_S4	GTT	GAGATGGCCTCCGTTAAGGAGGAGTTCACACGCCTCAAAGAGGCGCTAGAGAAGTCC	EMASVKEEFTRLKEALEKS	48655	0.0347007
121	198_lib_S4	TAG	GAGATGGCCTCCTAGAAGGAGGAGTTCACACGCCTCAAAGAGGCGCTAGAGAAGTCC	EMAS_KEEFTRLKEALEKS	36437	0.0259869
105	198_lib_S4	TAT	GAGATGGCCTCCTATAAGGAGGAGTTCACACGCCTCAAAGAGGCGCTAGAGAAGTCC	EMASYKEEFTRLKEALEKS	59321	0.0423077
122	198_lib_S4	TCG	GAGATGGCCTCCTCGAAGGAGGAGTTCACACGCCTCAAAGAGGCGCTAGAGAAGTCC	EMASSKEEFTRLKEALEKS	27964	0.0199439
106	198_lib_S4	TCT	GAGATGGCCTCCTCTAAGGAGGAGTTCACACGCCTCAAAGAGGCGCTAGAGAAGTCC	EMASSKEEFTRLKEALEKS	40733	0.0290508
124	198_lib_S4	TGG	GAGATGGCCTCCTGGAAGGAGGAGTTCACACGCCTCAAAGAGGCGCTAGAGAAGTCC	EMASWKEEFTRLKEALEKS	31686	0.0225984
108	198_lib_S4	TGT	GAGATGGCCTCCTGTAAGGAGGAGTTCACACGCCTCAAAGAGGCGCTAGAGAAGTCC	EMASCKEEFTRLKEALEKS	44567	0.0317852
123	198_lib_S4	TTG	GAGATGGCCTCCTTGAAGGAGGAGTTCACACGCCTCAAAGAGGCGCTAGAGAAGTCC	EMASLKEEFTRLKEALEKS	41323	0.0294715
107	198_lib_S4	TTT	GAGATGGCCTCCTTTAAGGAGGAGTTCACACGCCTCAAAGAGGCGCTAGAGAAGTCC	EMASFKEEFTRLKEALEKS	101018	0.072046
145	199_lib_S5	AAG	GAGATGGCCTCCATGAAGGAGGAGTTCACACGCCTCAAAGAGGCGCTAGAGAAGAAG	EMASMKEEFTRLKEALEKK	28169	0.0167744
129	199_lib_S5	AAT	GAGATGGCCTCCATGAAGGAGGAGTTCACACGCCTCAAAGAGGCGCTAGAGAAGAAT	EMASMKEEFTRLKEALEKN	32217	0.019185
146	199_lib_S5	ACG	GAGATGGCCTCCATGAAGGAGGAGTTCACACGCCTCAAAGAGGCGCTAGAGAAGACG	EMASMKEEFTRLKEALEKT	30477	0.0181488
130	199_lib_S5	ACT	GAGATGGCCTCCATGAAGGAGGAGTTCACACGCCTCAAAGAGGCGCTAGAGAAGACT	EMASMKEEFTRLKEALEKT	36953	0.0220053
148	199_lib_S5	AGG	GAGATGGCCTCCATGAAGGAGGAGTTCACACGCCTCAAAGAGGCGCTAGAGAAGAGG	EMASMKEEFTRLKEALEKR	38657	0.02302
132	199_lib_S5	AGT	GAGATGGCCTCCATGAAGGAGGAGTTCACACGCCTCAAAGAGGCGCTAGAGAAGAGT	EMASMKEEFTRLKEALEKS	53810	0.0320435
147	199_lib_S5	ATG	GAGATGGCCTCCATGAAGGAGGAGTTCACACGCCTCAAAGAGGCGCTAGAGAAGATG	EMASMKEEFTRLKEALEKM	44594	0.0265554
131	199_lib_S5	ATT	GAGATGGCCTCCATGAAGGAGGAGTTCACACGCCTCAAAGAGGCGCTAGAGAAGATT	EMASMKEEFTRLKEALEKI	51026	0.0303856
149	199_lib_S5	CAG	GAGATGGCCTCCATGAAGGAGGAGTTCACACGCCTCAAAGAGGCGCTAGAGAAGCAG	EMASMKEEFTRLKEALEKQ	38783	0.023095
133	199_lib_S5	CAT	GAGATGGCCTCCATGAAGGAGGAGTTCACACGCCTCAAAGAGGCGCTAGAGAAGCAT	EMASMKEEFTRLKEALEKH	32758	0.0195072
150	199_lib_S5	CCG	GAGATGGCCTCCATGAAGGAGGAGTTCACACGCCTCAAAGAGGCGCTAGAGAAGCCG	EMASMKEEFTRLKEALEKP	21537	0.0128251
134	199_lib_S5	CCT	GAGATGGCCTCCATGAAGGAGGAGTTCACACGCCTCAAAGAGGCGCTAGAGAAGCCT	EMASMKEEFTRLKEALEKP	38966	0.023204
152	199_lib_S5	CGG	GAGATGGCCTCCATGAAGGAGGAGTTCACACGCCTCAAAGAGGCGCTAGAGAAGCGG	EMASMKEEFTRLKEALEKR	33476	0.0199347
136	199_lib_S5	CGT	GAGATGGCCTCCATGAAGGAGGAGTTCACACGCCTCAAAGAGGCGCTAGAGAAGCGT	EMASMKEEFTRLKEALEKR	52336	0.0311657
151	199_lib_S5	CTG	GAGATGGCCTCCATGAAGGAGGAGTTCACACGCCTCAAAGAGGCGCTAGAGAAGCTG	EMASMKEEFTRLKEALEKL	51290	0.0305428
135	199_lib_S5	CTT	GAGATGGCCTCCATGAAGGAGGAGTTCACACGCCTCAAAGAGGCGCTAGAGAAGCTT	EMASMKEEFTRLKEALEKL	43891	0.0261368
157	199_lib_S5	GAG	GAGATGGCCTCCATGAAGGAGGAGTTCACACGCCTCAAAGAGGCGCTAGAGAAGGAG	EMASMKEEFTRLKEALEKE	51874	0.0308906
141	199_lib_S5	GAT	GAGATGGCCTCCATGAAGGAGGAGTTCACACGCCTCAAAGAGGCGCTAGAGAAGGAT	EMASMKEEFTRLKEALEKD	39022	0.0232373
158	199_lib_S5	GCG	GAGATGGCCTCCATGAAGGAGGAGTTCACACGCCTCAAAGAGGCGCTAGAGAAGGCG	EMASMKEEFTRLKEALEKA	27664	0.0164737
142	199_lib_S5	GCT	GAGATGGCCTCCATGAAGGAGGAGTTCACACGCCTCAAAGAGGCGCTAGAGAAGGCT	EMASMKEEFTRLKEALEKA	36737	0.0218766
160	199_lib_S5	GGG	GAGATGGCCTCCATGAAGGAGGAGTTCACACGCCTCAAAGAGGCGCTAGAGAAGGGG	EMASMKEEFTRLKEALEKG	48270	0.0287444
144	199_lib_S5	GGT	GAGATGGCCTCCATGAAGGAGGAGTTCACACGCCTCAAAGAGGCGCTAGAGAAGGGT	EMASMKEEFTRLKEALEKG	69193	0.0412039
159	199_lib_S5	GTG	GAGATGGCCTCCATGAAGGAGGAGTTCACACGCCTCAAAGAGGCGCTAGAGAAGGTG	EMASMKEEFTRLKEALEKV	44464	0.026478
143	199_lib_S5	GTT	GAGATGGCCTCCATGAAGGAGGAGTTCACACGCCTCAAAGAGGCGCTAGAGAAGGTT	EMASMKEEFTRLKEALEKV	61118	0.0363953
153	199_lib_S5	TAG	GAGATGGCCTCCATGAAGGAGGAGTTCACACGCCTCAAAGAGGCGCTAGAGAAGTAG	EMASMKEEFTRLKEALEK_	50638	0.0301546
137	199_lib_S5	TAT	GAGATGGCCTCCATGAAGGAGGAGTTCACACGCCTCAAAGAGGCGCTAGAGAAGTAT	EMASMKEEFTRLKEALEKY	63597	0.0378716
161	199_lib_S5	TCC	GAGATGGCCTCCATGAAGGAGGAGTTCACACGCCTCAAAGAGGCGCTAGAGAAGTCC	EMASMKEEFTRLKEALEKS	283560	0.168858
154	199_lib_S5	TCG	GAGATGGCCTCCATGAAGGAGGAGTTCACACGCCTCAAAGAGGCGCTAGAGAAGTCG	EMASMKEEFTRLKEALEKS	57217	0.0340723
138	199_lib_S5	TCT	GAGATGGCCTCCATGAAGGAGGAGTTCACACGCCTCAAAGAGGCGCTAGAGAAGTCT	EMASMKEEFTRLKEALEKS	73109	0.0435359
156	199_lib_S5	TGG	GAGATGGCCTCCATGAAGGAGGAGTTCACACGCCTCAAAGAGGCGCTAGAGAAGTGG	EMASMKEEFTRLKEALEKW	82438	0.0490912
140	199_lib_S5	TGT	GAGATGGCCTCCATGAAGGAGGAGTTCACACGCCTCAAAGAGGCGCTAGAGAAGTGT	EMASMKEEFTRLKEALEKC	72484	0.0431637
155	199_lib_S5	TTG	GAGATGGCCTCCATGAAGGAGGAGTTCACACGCCTCAAAGAGGCGCTAGAGAAGTTG	EMASMKEEFTRLKEALEKL	67787	0.0403667
139	199_lib_S5	TTT	GAGATGGCCTCCATGAAGGAGGAGTTCACACGCCTCAAAGAGGCGCTAGAGAAGTTT	EMASMKEEFTRLKEALEKF	204729	0.121915

### Sheet: pDNA Frequencies
	848	850	852	865	866
AAG	0.0152619	0.0218966	0.0227596	0.31145	0.0167744
AAT	0.0433095	0.0265893	0.0423847	0.0215006	0.019185
ACG	0.0104826	0.0183756	0.0185931	0.00972038	0.0181488
ACT	0.0199509	0.0189663	0.0314592	0.0256521	0.0220053
AGG	0.0218006	0.0292233	0.0215622	0.0111447	0.02302
AGT	0.0296231	0.0404159	0.0257116	0.0341749	0.0320435
ATG	0.0198496	0.0362097	0.112748	0.0581546	0.0265554
ATT	0.049475	0.0473378	0.0573962	0.010556	0.0303856
CAG	0.0209721	0.0105463	0.0245063	0.0131693	0.023095
CAT	0.026418	0.0226897	0.0320148	0.0167402	0.0195072
CCG	0.0201029	0.0163718	0.0157118	0.00724474	0.0128251
CCT	0.0167215	0.0186106	0.031589	5.72501e-05	0.023204
CGG	0.0243815	0.0343196	0.0129895	0.00981406	0.0199347
CGT	0.0286974	0.030676	0.022505	0.0163365	0.0311657
CTG	0.0216929	0.0239553	0.0248857	0.0127564	0.0305428
CTT	0.0512211	0.0378789	0.0425937	0.0256249	0.0261368
GAG	0.0360261	0.0214362	0.0175433	0.0274321	0.0308906
GAT	0.0504118	0.0386317	0.0204453	0.0291114	0.0232373
GCG	0.0212883	0.0313899	0.0138675	0.00620267	0.0164737
GCT	0.0184762	0.0328988	0.0227967	0.0157444	0.0218766
GGG	0.0268733	0.0492477	0.0176025	0.0263761	0.0287444
GGT	0.0358899	0.0403079	0.0376762	0.0297082	0.0412039
GTG	0.0149673	0.0385609	0.0227675	0.0318409	0.026478
GTT	0.0561203	0.0437836	0.0347007	0.0210096	0.0363953
TAG	0.0300487	0.0219004	0.0259869	0.00849384	0.0301546
TAT	0.0465687	0.0417543	0.0423077	0.0274043	0.0378716
TCG	0.0244129	0.0229412	0.0199439	0.0201202	0.0340723
TCT	0.0276436	0.0254929	0.0290508	0.021319	0.0435359
TGG	0.0322069	0.0329659	0.0225984	0.0378805	0.0490912
TGT	0.0411053	0.0354454	0.0317852	0.0292149	0.0431637
TTG	0.0456045	0.0358809	0.0294715	0.027343	0.0403667
TTT	0.0723958	0.0532999	0.072046	0.0567025	0.121915

### Sheet: pDNA Counts
	848	850	852	865	866		in thousands	848	850	852	865	866
AAG	26214	34291	31912	538576	28169		AAG	26.214	34.291	31.912	538.576	28.169
AAT	74389	41640	59429	37180	32217		AAT	74.389	41.64	59.429	37.18	32.217
ACG	18005	28777	26070	16809	30477		ACG	18.005	28.777	26.07	16.809	30.477
ACT	34268	29702	44110	44359	36953		ACT	34.268	29.702	44.11	44.359	36.953
AGG	37445	45765	30233	19272	38657		AGG	37.445	45.765	30.233	19.272	38.657
AGT	50881	63293	36051	59097	53810		AGT	50.881	63.293	36.051	59.097	53.81
ATG	34094	56706	158087	100564	44594		ATG	34.094	56.706	158.087	100.564	44.594
ATT	84979	74133	80477	18254	51026		ATT	84.979	74.133	80.477	18.254	51.026
CAG	36022	16516	34361	22773	38783		CAG	36.022	16.516	34.361	22.773	38.783
CAT	45376	35533	44889	28948	32758		CAT	45.376	35.533	44.889	28.948	32.758
CCG	34529	25639	22030	12528	21537		CCG	34.529	25.639	22.03	12.528	21.537
CCT	28721	29145	44292	99	38966		CCT	28.721	29.145	44.292	0.099	38.966
CGG	41878	53746	18213	16971	33476		CGG	41.878	53.746	18.213	16.971	33.476
CGT	49291	48040	31555	28250	52336		CGT	49.291	48.04	31.555	28.25	52.336
CTG	37260	37515	34893	22059	51290		CTG	37.26	37.515	34.893	22.059	51.29
CTT	87978	59320	59722	44312	43891		CTT	87.978	59.32	59.722	44.312	43.891
GAG	61879	33570	24598	47437	51874		GAG	61.879	33.57	24.598	47.437	51.874
GAT	86588	60499	28667	50341	39022		GAT	86.588	60.499	28.667	50.341	39.022
GCG	36565	49158	19444	10726	27664		GCG	36.565	49.158	19.444	10.726	27.664
GCT	31735	51521	31964	27226	36737		GCT	31.735	51.521	31.964	27.226	36.737
GGG	46158	77124	24681	45611	48270		GGG	46.158	77.124	24.681	45.611	48.27
GGT	61645	63124	52827	51373	69193		GGT	61.645	63.124	52.827	51.373	69.193
GTG	25708	60388	31923	55061	44464		GTG	25.708	60.388	31.923	55.061	44.464
GTT	96393	68567	48655	36331	61118		GTT	96.393	68.567	48.655	36.331	61.118
TAG	51612	34297	36437	14688	50638		TAG	51.612	34.297	36.437	14.688	50.638
TAT	79987	65389	59321	47389	63597		TAT	79.987	65.389	59.321	47.389	63.597
TCG	41932	35927	27964	34793	57217		TCG	41.932	35.927	27.964	34.793	57.217
TCT	47481	39923	40733	36866	73109		TCT	47.481	39.923	40.733	36.866	73.109
TGG	55319	51626	31686	65505	82438		TGG	55.319	51.626	31.686	65.505	82.438
TGT	70603	55509	44567	50520	72484		TGT	70.603	55.509	44.567	50.52	72.484
TTG	78331	56191	41323	47283	67787		TTG	78.331	56.191	41.323	47.283	67.787
TTT	124348	83470	101018	98053	204729		TTT	124.348	83.47	101.018	98.053	204.729
