## Supplementary Table 2 for "CRaTER enrichment for on-target gene-editing enables generation of variant libraries in hiPSCs"

### Sheet: Contents
	Table S2. hiPSC DNA variant library NGS data.
Sheet 1	hiPSC Data
Sheet 2	hiPSC Frequencies
Sheet 3	hiPSC Counts

### Sheet: hiPSC Data
	NTseq	AAseq	Position	NT_start	NT_end	Count	NKK Frequency no Wt no GAA
71	AAGATGGCCTCCATGAAGGAGGAGTTCACACGCCTCAAAGAGGCGCTAGAGAAGTCC	KMASMKEEFTRLKEALEKS	848	GAG	AAG	163	0.000521558
97	AATATGGCCTCCATGAAGGAGGAGTTCACACGCCTCAAAGAGGCGCTAGAGAAGTCC	NMASMKEEFTRLKEALEKS	848	GAG	AAT	158	0.00050556
113	ACGATGGCCTCCATGAAGGAGGAGTTCACACGCCTCAAAGAGGCGCTAGAGAAGTCC	TMASMKEEFTRLKEALEKS	848	GAG	ACG	922	0.00295016
138	ACTATGGCCTCCATGAAGGAGGAGTTCACACGCCTCAAAGAGGCGCTAGAGAAGTCC	TMASMKEEFTRLKEALEKS	848	GAG	ACT	1676	0.00536277
105	AGGATGGCCTCCATGAAGGAGGAGTTCACACGCCTCAAAGAGGCGCTAGAGAAGTCC	RMASMKEEFTRLKEALEKS	848	GAG	AGG	1313	0.00420126
81	AGTATGGCCTCCATGAAGGAGGAGTTCACACGCCTCAAAGAGGCGCTAGAGAAGTCC	SMASMKEEFTRLKEALEKS	848	GAG	AGT	202	0.000646348
18	ATGATGGCCTCCATGAAGGAGGAGTTCACACGCCTCAAAGAGGCGCTAGAGAAGTCC	MMASMKEEFTRLKEALEKS	848	GAG	ATG	137	0.000438365
13	ATTATGGCCTCCATGAAGGAGGAGTTCACACGCCTCAAAGAGGCGCTAGAGAAGTCC	IMASMKEEFTRLKEALEKS	848	GAG	ATT	4402	0.0140853
68	CAGATGGCCTCCATGAAGGAGGAGTTCACACGCCTCAAAGAGGCGCTAGAGAAGTCC	QMASMKEEFTRLKEALEKS	848	GAG	CAG	5162	0.0165171
99	CATATGGCCTCCATGAAGGAGGAGTTCACACGCCTCAAAGAGGCGCTAGAGAAGTCC	HMASMKEEFTRLKEALEKS	848	GAG	CAT	802	0.00256619
38	CCGATGGCCTCCATGAAGGAGGAGTTCACACGCCTCAAAGAGGCGCTAGAGAAGTCC	PMASMKEEFTRLKEALEKS	848	GAG	CCG	437	0.00139829
143	CCTATGGCCTCCATGAAGGAGGAGTTCACACGCCTCAAAGAGGCGCTAGAGAAGTCC	PMASMKEEFTRLKEALEKS	848	GAG	CCT	1817	0.00581393
41	CGGATGGCCTCCATGAAGGAGGAGTTCACACGCCTCAAAGAGGCGCTAGAGAAGTCC	RMASMKEEFTRLKEALEKS	848	GAG	CGG	1090	0.00348772
141	CGTATGGCCTCCATGAAGGAGGAGTTCACACGCCTCAAAGAGGCGCTAGAGAAGTCC	RMASMKEEFTRLKEALEKS	848	GAG	CGT	566	0.00181106
95	CTGATGGCCTCCATGAAGGAGGAGTTCACACGCCTCAAAGAGGCGCTAGAGAAGTCC	LMASMKEEFTRLKEALEKS	848	GAG	CTG	1879	0.00601232
40	CTTATGGCCTCCATGAAGGAGGAGTTCACACGCCTCAAAGAGGCGCTAGAGAAGTCC	LMASMKEEFTRLKEALEKS	848	GAG	CTT	5388	0.0172402
136	GAAATGGCCTCCATGAAGGAGGAGTTCACACGCCTCAAAGAGGCGCTAGAGAAGTCC	EMASMKEEFTRLKEALEKS	848	GAG	GAA	40339	0.129074
25	GATATGGCCTCCATGAAGGAGGAGTTCACACGCCTCAAAGAGGCGCTAGAGAAGTCC	DMASMKEEFTRLKEALEKS	848	GAG	GAT	4080	0.013055
36	GCGATGGCCTCCATGAAGGAGGAGTTCACACGCCTCAAAGAGGCGCTAGAGAAGTCC	AMASMKEEFTRLKEALEKS	848	GAG	GCG	506	0.00161907
125	GCTATGGCCTCCATGAAGGAGGAGTTCACACGCCTCAAAGAGGCGCTAGAGAAGTCC	AMASMKEEFTRLKEALEKS	848	GAG	GCT	3193	0.0102168
154	GGGATGGCCTCCATGAAGGAGGAGTTCACACGCCTCAAAGAGGCGCTAGAGAAGTCC	GMASMKEEFTRLKEALEKS	848	GAG	GGG	163	0.000521558
4	GGTATGGCCTCCATGAAGGAGGAGTTCACACGCCTCAAAGAGGCGCTAGAGAAGTCC	GMASMKEEFTRLKEALEKS	848	GAG	GGT	2069	0.00662027
5	GTGATGGCCTCCATGAAGGAGGAGTTCACACGCCTCAAAGAGGCGCTAGAGAAGTCC	VMASMKEEFTRLKEALEKS	848	GAG	GTG	1132	0.00362211
23	GTTATGGCCTCCATGAAGGAGGAGTTCACACGCCTCAAAGAGGCGCTAGAGAAGTCC	VMASMKEEFTRLKEALEKS	848	GAG	GTT	6712	0.0214767
139	GAGATGGCCTCCATGAAGGAGGAGTTCACACGCCTCAAAGAGGCGCTAGAGAAGTCC	EMASMKEEFTRLKEALEKS	848	NA	NA	410003	1.3119
12	TAGATGGCCTCCATGAAGGAGGAGTTCACACGCCTCAAAGAGGCGCTAGAGAAGTCC	_MASMKEEFTRLKEALEKS	848	GAG	TAG	604	0.00193265
21	TATATGGCCTCCATGAAGGAGGAGTTCACACGCCTCAAAGAGGCGCTAGAGAAGTCC	YMASMKEEFTRLKEALEKS	848	GAG	TAT	8854	0.0283305
111	TCGATGGCCTCCATGAAGGAGGAGTTCACACGCCTCAAAGAGGCGCTAGAGAAGTCC	SMASMKEEFTRLKEALEKS	848	GAG	TCG	797	0.0025502
109	TCTATGGCCTCCATGAAGGAGGAGTTCACACGCCTCAAAGAGGCGCTAGAGAAGTCC	SMASMKEEFTRLKEALEKS	848	GAG	TCT	2598	0.00831293
30	TGGATGGCCTCCATGAAGGAGGAGTTCACACGCCTCAAAGAGGCGCTAGAGAAGTCC	WMASMKEEFTRLKEALEKS	848	GAG	TGG	2138	0.00684105
151	TGTATGGCCTCCATGAAGGAGGAGTTCACACGCCTCAAAGAGGCGCTAGAGAAGTCC	CMASMKEEFTRLKEALEKS	848	GAG	TGT	1399	0.00447644
126	TTGATGGCCTCCATGAAGGAGGAGTTCACACGCCTCAAAGAGGCGCTAGAGAAGTCC	LMASMKEEFTRLKEALEKS	848	GAG	TTG	3383	0.0108247
60	TTTATGGCCTCCATGAAGGAGGAGTTCACACGCCTCAAAGAGGCGCTAGAGAAGTCC	FMASMKEEFTRLKEALEKS	848	GAG	TTT	6265	0.0200464
108	GAGATGAAGTCCATGAAGGAGGAGTTCACACGCCTCAAAGAGGCGCTAGAGAAGTCC	EMKSMKEEFTRLKEALEKS	850	GCC	AAG	584	0.00186865
54	GAGATGAATTCCATGAAGGAGGAGTTCACACGCCTCAAAGAGGCGCTAGAGAAGTCC	EMNSMKEEFTRLKEALEKS	850	GCC	AAT	3811	0.0121942
64	GAGATGACGTCCATGAAGGAGGAGTTCACACGCCTCAAAGAGGCGCTAGAGAAGTCC	EMTSMKEEFTRLKEALEKS	850	GCC	ACG	46	0.000147188
101	GAGATGACTTCCATGAAGGAGGAGTTCACACGCCTCAAAGAGGCGCTAGAGAAGTCC	EMTSMKEEFTRLKEALEKS	850	GCC	ACT	652	0.00208623
145	GAGATGAGGTCCATGAAGGAGGAGTTCACACGCCTCAAAGAGGCGCTAGAGAAGTCC	EMRSMKEEFTRLKEALEKS	850	GCC	AGG	484	0.00154868
133	GAGATGAGTTCCATGAAGGAGGAGTTCACACGCCTCAAAGAGGCGCTAGAGAAGTCC	EMSSMKEEFTRLKEALEKS	850	GCC	AGT	170	0.000543956
10	GAGATGATGTCCATGAAGGAGGAGTTCACACGCCTCAAAGAGGCGCTAGAGAAGTCC	EMMSMKEEFTRLKEALEKS	850	GCC	ATG	1330	0.00425566
152	GAGATGATTTCCATGAAGGAGGAGTTCACACGCCTCAAAGAGGCGCTAGAGAAGTCC	EMISMKEEFTRLKEALEKS	850	GCC	ATT	659	0.00210863
63	GAGATGCAGTCCATGAAGGAGGAGTTCACACGCCTCAAAGAGGCGCTAGAGAAGTCC	EMQSMKEEFTRLKEALEKS	850	GCC	CAG	557	0.00178226
22	GAGATGCATTCCATGAAGGAGGAGTTCACACGCCTCAAAGAGGCGCTAGAGAAGTCC	EMHSMKEEFTRLKEALEKS	850	GCC	CAT	1918	0.00613711
132	GAGATGCCGTCCATGAAGGAGGAGTTCACACGCCTCAAAGAGGCGCTAGAGAAGTCC	EMPSMKEEFTRLKEALEKS	850	GCC	CCG	566	0.00181106
35	GAGATGCCTTCCATGAAGGAGGAGTTCACACGCCTCAAAGAGGCGCTAGAGAAGTCC	EMPSMKEEFTRLKEALEKS	850	GCC	CCT	123	0.000393569
62	GAGATGCGGTCCATGAAGGAGGAGTTCACACGCCTCAAAGAGGCGCTAGAGAAGTCC	EMRSMKEEFTRLKEALEKS	850	GCC	CGG	1587	0.00507799
147	GAGATGCGTTCCATGAAGGAGGAGTTCACACGCCTCAAAGAGGCGCTAGAGAAGTCC	EMRSMKEEFTRLKEALEKS	850	GCC	CGT	5795	0.0185425
88	GAGATGCTGTCCATGAAGGAGGAGTTCACACGCCTCAAAGAGGCGCTAGAGAAGTCC	EMLSMKEEFTRLKEALEKS	850	GCC	CTG	136	0.000435165
100	GAGATGCTTTCCATGAAGGAGGAGTTCACACGCCTCAAAGAGGCGCTAGAGAAGTCC	EMLSMKEEFTRLKEALEKS	850	GCC	CTT	3317	0.0106136
144	GAGATGGAGTCCATGAAGGAGGAGTTCACACGCCTCAAAGAGGCGCTAGAGAAGTCC	EMESMKEEFTRLKEALEKS	850	GCC	GAG	21	6.71946e-05
28	GAGATGGATTCCATGAAGGAGGAGTTCACACGCCTCAAAGAGGCGCTAGAGAAGTCC	EMDSMKEEFTRLKEALEKS	850	GCC	GAT	3784	0.0121078
157	GAGATGGCGTCCATGAAGGAGGAGTTCACACGCCTCAAAGAGGCGCTAGAGAAGTCC	EMASMKEEFTRLKEALEKS	850	GCC	GCG	1924	0.00615631
124	GAGATGGCTTCCATGAAGGAGGAGTTCACACGCCTCAAAGAGGCGCTAGAGAAGTCC	EMASMKEEFTRLKEALEKS	850	GCC	GCT	4077	0.0130454
76	GAGATGGGGTCCATGAAGGAGGAGTTCACACGCCTCAAAGAGGCGCTAGAGAAGTCC	EMGSMKEEFTRLKEALEKS	850	GCC	GGG	1479	0.00473242
137	GAGATGGGTTCCATGAAGGAGGAGTTCACACGCCTCAAAGAGGCGCTAGAGAAGTCC	EMGSMKEEFTRLKEALEKS	850	GCC	GGT	1583	0.00506519
48	GAGATGGTGTCCATGAAGGAGGAGTTCACACGCCTCAAAGAGGCGCTAGAGAAGTCC	EMVSMKEEFTRLKEALEKS	850	GCC	GTG	5322	0.017029
142	GAGATGGTTTCCATGAAGGAGGAGTTCACACGCCTCAAAGAGGCGCTAGAGAAGTCC	EMVSMKEEFTRLKEALEKS	850	GCC	GTT	3452	0.0110455
102	GAGATGTAGTCCATGAAGGAGGAGTTCACACGCCTCAAAGAGGCGCTAGAGAAGTCC	EM_SMKEEFTRLKEALEKS	850	GCC	TAG	19	6.07951e-05
33	GAGATGTATTCCATGAAGGAGGAGTTCACACGCCTCAAAGAGGCGCTAGAGAAGTCC	EMYSMKEEFTRLKEALEKS	850	GCC	TAT	3578	0.0114487
131	GAGATGTCGTCCATGAAGGAGGAGTTCACACGCCTCAAAGAGGCGCTAGAGAAGTCC	EMSSMKEEFTRLKEALEKS	850	GCC	TCG	9314	0.0298024
47	GAGATGTCTTCCATGAAGGAGGAGTTCACACGCCTCAAAGAGGCGCTAGAGAAGTCC	EMSSMKEEFTRLKEALEKS	850	GCC	TCT	1156	0.0036989
20	GAGATGTGGTCCATGAAGGAGGAGTTCACACGCCTCAAAGAGGCGCTAGAGAAGTCC	EMWSMKEEFTRLKEALEKS	850	GCC	TGG	6406	0.0204976
7	GAGATGTGTTCCATGAAGGAGGAGTTCACACGCCTCAAAGAGGCGCTAGAGAAGTCC	EMCSMKEEFTRLKEALEKS	850	GCC	TGT	2133	0.00682505
32	GAGATGTTGTCCATGAAGGAGGAGTTCACACGCCTCAAAGAGGCGCTAGAGAAGTCC	EMLSMKEEFTRLKEALEKS	850	GCC	TTG	40	0.00012799
15	GAGATGTTTTCCATGAAGGAGGAGTTCACACGCCTCAAAGAGGCGCTAGAGAAGTCC	EMFSMKEEFTRLKEALEKS	850	GCC	TTT	6547	0.0209487
115	GAGATGGCCTCCAAGAAGGAGGAGTTCACACGCCTCAAAGAGGCGCTAGAGAAGTCC	EMASKKEEFTRLKEALEKS	852	ATG	AAG	1653	0.00528918
92	GAGATGGCCTCCAATAAGGAGGAGTTCACACGCCTCAAAGAGGCGCTAGAGAAGTCC	EMASNKEEFTRLKEALEKS	852	ATG	AAT	2842	0.00909367
80	GAGATGGCCTCCACGAAGGAGGAGTTCACACGCCTCAAAGAGGCGCTAGAGAAGTCC	EMASTKEEFTRLKEALEKS	852	ATG	ACG	2138	0.00684105
77	GAGATGGCCTCCACTAAGGAGGAGTTCACACGCCTCAAAGAGGCGCTAGAGAAGTCC	EMASTKEEFTRLKEALEKS	852	ATG	ACT	820	0.00262379
86	GAGATGGCCTCCAGGAAGGAGGAGTTCACACGCCTCAAAGAGGCGCTAGAGAAGTCC	EMASRKEEFTRLKEALEKS	852	ATG	AGG	22	7.03944e-05
57	GAGATGGCCTCCAGTAAGGAGGAGTTCACACGCCTCAAAGAGGCGCTAGAGAAGTCC	EMASSKEEFTRLKEALEKS	852	ATG	AGT	145	0.000463963
127	GAGATGGCCTCCATTAAGGAGGAGTTCACACGCCTCAAAGAGGCGCTAGAGAAGTCC	EMASIKEEFTRLKEALEKS	852	ATG	ATT	140	0.000447964
112	GAGATGGCCTCCCAGAAGGAGGAGTTCACACGCCTCAAAGAGGCGCTAGAGAAGTCC	EMASQKEEFTRLKEALEKS	852	ATG	CAG	9	2.87977e-05
146	GAGATGGCCTCCCATAAGGAGGAGTTCACACGCCTCAAAGAGGCGCTAGAGAAGTCC	EMASHKEEFTRLKEALEKS	852	ATG	CAT	239	0.000764739
116	GAGATGGCCTCCCCGAAGGAGGAGTTCACACGCCTCAAAGAGGCGCTAGAGAAGTCC	EMASPKEEFTRLKEALEKS	852	ATG	CCG	23	7.35941e-05
130	GAGATGGCCTCCCCTAAGGAGGAGTTCACACGCCTCAAAGAGGCGCTAGAGAAGTCC	EMASPKEEFTRLKEALEKS	852	ATG	CCT	893	0.00285737
31	GAGATGGCCTCCCGGAAGGAGGAGTTCACACGCCTCAAAGAGGCGCTAGAGAAGTCC	EMASRKEEFTRLKEALEKS	852	ATG	CGG	3	9.59923e-06
149	GAGATGGCCTCCCGTAAGGAGGAGTTCACACGCCTCAAAGAGGCGCTAGAGAAGTCC	EMASRKEEFTRLKEALEKS	852	ATG	CGT	347	0.00111031
53	GAGATGGCCTCCCTGAAGGAGGAGTTCACACGCCTCAAAGAGGCGCTAGAGAAGTCC	EMASLKEEFTRLKEALEKS	852	ATG	CTG	2425	0.00775938
70	GAGATGGCCTCCCTTAAGGAGGAGTTCACACGCCTCAAAGAGGCGCTAGAGAAGTCC	EMASLKEEFTRLKEALEKS	852	ATG	CTT	1568	0.0050172
94	GAGATGGCCTCCGAGAAGGAGGAGTTCACACGCCTCAAAGAGGCGCTAGAGAAGTCC	EMASEKEEFTRLKEALEKS	852	ATG	GAG	884	0.00282857
135	GAGATGGCCTCCGATAAGGAGGAGTTCACACGCCTCAAAGAGGCGCTAGAGAAGTCC	EMASDKEEFTRLKEALEKS	852	ATG	GAT	8	2.5598e-05
82	GAGATGGCCTCCGCGAAGGAGGAGTTCACACGCCTCAAAGAGGCGCTAGAGAAGTCC	EMASAKEEFTRLKEALEKS	852	ATG	GCG	1804	0.00577234
148	GAGATGGCCTCCGCTAAGGAGGAGTTCACACGCCTCAAAGAGGCGCTAGAGAAGTCC	EMASAKEEFTRLKEALEKS	852	ATG	GCT	896	0.00286697
43	GAGATGGCCTCCGGGAAGGAGGAGTTCACACGCCTCAAAGAGGCGCTAGAGAAGTCC	EMASGKEEFTRLKEALEKS	852	ATG	GGG	719	0.00230062
26	GAGATGGCCTCCGGTAAGGAGGAGTTCACACGCCTCAAAGAGGCGCTAGAGAAGTCC	EMASGKEEFTRLKEALEKS	852	ATG	GGT	272	0.00087033
122	GAGATGGCCTCCGTGAAGGAGGAGTTCACACGCCTCAAAGAGGCGCTAGAGAAGTCC	EMASVKEEFTRLKEALEKS	852	ATG	GTG	108	0.000345572
69	GAGATGGCCTCCGTTAAGGAGGAGTTCACACGCCTCAAAGAGGCGCTAGAGAAGTCC	EMASVKEEFTRLKEALEKS	852	ATG	GTT	234	0.00074874
103	GAGATGGCCTCCTAGAAGGAGGAGTTCACACGCCTCAAAGAGGCGCTAGAGAAGTCC	EMAS_KEEFTRLKEALEKS	852	ATG	TAG	88	0.000281577
17	GAGATGGCCTCCTATAAGGAGGAGTTCACACGCCTCAAAGAGGCGCTAGAGAAGTCC	EMASYKEEFTRLKEALEKS	852	ATG	TAT	3372	0.0107895
74	GAGATGGCCTCCTCGAAGGAGGAGTTCACACGCCTCAAAGAGGCGCTAGAGAAGTCC	EMASSKEEFTRLKEALEKS	852	ATG	TCG	4156	0.0132981
120	GAGATGGCCTCCTCTAAGGAGGAGTTCACACGCCTCAAAGAGGCGCTAGAGAAGTCC	EMASSKEEFTRLKEALEKS	852	ATG	TCT	346	0.00110711
14	GAGATGGCCTCCTGGAAGGAGGAGTTCACACGCCTCAAAGAGGCGCTAGAGAAGTCC	EMASWKEEFTRLKEALEKS	852	ATG	TGG	2	6.39949e-06
89	GAGATGGCCTCCTGTAAGGAGGAGTTCACACGCCTCAAAGAGGCGCTAGAGAAGTCC	EMASCKEEFTRLKEALEKS	852	ATG	TGT	4	1.2799e-05
107	GAGATGGCCTCCTTGAAGGAGGAGTTCACACGCCTCAAAGAGGCGCTAGAGAAGTCC	EMASLKEEFTRLKEALEKS	852	ATG	TTG	115	0.000367971
106	GAGATGGCCTCCTTTAAGGAGGAGTTCACACGCCTCAAAGAGGCGCTAGAGAAGTCC	EMASFKEEFTRLKEALEKS	852	ATG	TTT	3243	0.0103768
46	GAGATGGCCTCCATGAAGGAGGAGTTCACACGCCTCAAAGAGGCGCTAGAGAATTCC	EMASMKEEFTRLKEALENS	865	AAG	AAT	177	0.000566355
55	GAGATGGCCTCCATGAAGGAGGAGTTCACACGCCTCAAAGAGGCGCTAGAGACGTCC	EMASMKEEFTRLKEALETS	865	AAG	ACG	42	0.000134389
49	GAGATGGCCTCCATGAAGGAGGAGTTCACACGCCTCAAAGAGGCGCTAGAGACTTCC	EMASMKEEFTRLKEALETS	865	AAG	ACT	33	0.000105592
123	GAGATGGCCTCCATGAAGGAGGAGTTCACACGCCTCAAAGAGGCGCTAGAGAGGTCC	EMASMKEEFTRLKEALERS	865	AAG	AGG	176	0.000563155
73	GAGATGGCCTCCATGAAGGAGGAGTTCACACGCCTCAAAGAGGCGCTAGAGAGTTCC	EMASMKEEFTRLKEALESS	865	AAG	AGT	2498	0.00799296
66	GAGATGGCCTCCATGAAGGAGGAGTTCACACGCCTCAAAGAGGCGCTAGAGATGTCC	EMASMKEEFTRLKEALEMS	865	AAG	ATG	3574	0.0114359
61	GAGATGGCCTCCATGAAGGAGGAGTTCACACGCCTCAAAGAGGCGCTAGAGATTTCC	EMASMKEEFTRLKEALEIS	865	AAG	ATT	73	0.000233581
84	GAGATGGCCTCCATGAAGGAGGAGTTCACACGCCTCAAAGAGGCGCTAGAGCAGTCC	EMASMKEEFTRLKEALEQS	865	AAG	CAG	17	5.43956e-05
65	GAGATGGCCTCCATGAAGGAGGAGTTCACACGCCTCAAAGAGGCGCTAGAGCATTCC	EMASMKEEFTRLKEALEHS	865	AAG	CAT	8	2.5598e-05
45	GAGATGGCCTCCATGAAGGAGGAGTTCACACGCCTCAAAGAGGCGCTAGAGCCGTCC	EMASMKEEFTRLKEALEPS	865	AAG	CCG	256	0.000819134
58	GAGATGGCCTCCATGAAGGAGGAGTTCACACGCCTCAAAGAGGCGCTAGAGCGGTCC	EMASMKEEFTRLKEALERS	865	AAG	CGG	574	0.00183665
90	GAGATGGCCTCCATGAAGGAGGAGTTCACACGCCTCAAAGAGGCGCTAGAGCGTTCC	EMASMKEEFTRLKEALERS	865	AAG	CGT	128	0.000409567
75	GAGATGGCCTCCATGAAGGAGGAGTTCACACGCCTCAAAGAGGCGCTAGAGCTGTCC	EMASMKEEFTRLKEALELS	865	AAG	CTG	910	0.00291177
110	GAGATGGCCTCCATGAAGGAGGAGTTCACACGCCTCAAAGAGGCGCTAGAGCTTTCC	EMASMKEEFTRLKEALELS	865	AAG	CTT	1111	0.00355492
87	GAGATGGCCTCCATGAAGGAGGAGTTCACACGCCTCAAAGAGGCGCTAGAGGAGTCC	EMASMKEEFTRLKEALEES	865	AAG	GAG	135	0.000431965
42	GAGATGGCCTCCATGAAGGAGGAGTTCACACGCCTCAAAGAGGCGCTAGAGGATTCC	EMASMKEEFTRLKEALEDS	865	AAG	GAT	334	0.00106871
134	GAGATGGCCTCCATGAAGGAGGAGTTCACACGCCTCAAAGAGGCGCTAGAGGCGTCC	EMASMKEEFTRLKEALEAS	865	AAG	GCG	134	0.000428766
104	GAGATGGCCTCCATGAAGGAGGAGTTCACACGCCTCAAAGAGGCGCTAGAGGCTTCC	EMASMKEEFTRLKEALEAS	865	AAG	GCT	5167	0.0165331
155	GAGATGGCCTCCATGAAGGAGGAGTTCACACGCCTCAAAGAGGCGCTAGAGGGGTCC	EMASMKEEFTRLKEALEGS	865	AAG	GGG	921	0.00294696
1	GAGATGGCCTCCATGAAGGAGGAGTTCACACGCCTCAAAGAGGCGCTAGAGGGTTCC	EMASMKEEFTRLKEALEGS	865	AAG	GGT	37	0.000118391
50	GAGATGGCCTCCATGAAGGAGGAGTTCACACGCCTCAAAGAGGCGCTAGAGGTGTCC	EMASMKEEFTRLKEALEVS	865	AAG	GTG	902	0.00288617
72	GAGATGGCCTCCATGAAGGAGGAGTTCACACGCCTCAAAGAGGCGCTAGAGGTTTCC	EMASMKEEFTRLKEALEVS	865	AAG	GTT	3741	0.0119702
6	GAGATGGCCTCCATGAAGGAGGAGTTCACACGCCTCAAAGAGGCGCTAGAGTAGTCC	EMASMKEEFTRLKEALE_S	865	AAG	TAG	138	0.000441565
83	GAGATGGCCTCCATGAAGGAGGAGTTCACACGCCTCAAAGAGGCGCTAGAGTATTCC	EMASMKEEFTRLKEALEYS	865	AAG	TAT	2204	0.00705224
93	GAGATGGCCTCCATGAAGGAGGAGTTCACACGCCTCAAAGAGGCGCTAGAGTCGTCC	EMASMKEEFTRLKEALESS	865	AAG	TCG	948	0.00303336
11	GAGATGGCCTCCATGAAGGAGGAGTTCACACGCCTCAAAGAGGCGCTAGAGTCTTCC	EMASMKEEFTRLKEALESS	865	AAG	TCT	1864	0.00596432
78	GAGATGGCCTCCATGAAGGAGGAGTTCACACGCCTCAAAGAGGCGCTAGAGTGGTCC	EMASMKEEFTRLKEALEWS	865	AAG	TGG	2845	0.00910327
37	GAGATGGCCTCCATGAAGGAGGAGTTCACACGCCTCAAAGAGGCGCTAGAGTGTTCC	EMASMKEEFTRLKEALECS	865	AAG	TGT	400	0.0012799
39	GAGATGGCCTCCATGAAGGAGGAGTTCACACGCCTCAAAGAGGCGCTAGAGTTGTCC	EMASMKEEFTRLKEALELS	865	AAG	TTG	3945	0.012623
114	GAGATGGCCTCCATGAAGGAGGAGTTCACACGCCTCAAAGAGGCGCTAGAGTTTTCC	EMASMKEEFTRLKEALEFS	865	AAG	TTT	1995	0.00638349
67	GAGATGGCCTCCATGAAGGAGGAGTTCACACGCCTCAAAGAGGCGCTAGAGAAGAAG	EMASMKEEFTRLKEALEKK	866	TCC	AAG	184	0.000588753
59	GAGATGGCCTCCATGAAGGAGGAGTTCACACGCCTCAAAGAGGCGCTAGAGAAGAAT	EMASMKEEFTRLKEALEKN	866	TCC	AAT	1539	0.00492441
51	GAGATGGCCTCCATGAAGGAGGAGTTCACACGCCTCAAAGAGGCGCTAGAGAAGACG	EMASMKEEFTRLKEALEKT	866	TCC	ACG	2798	0.00895288
96	GAGATGGCCTCCATGAAGGAGGAGTTCACACGCCTCAAAGAGGCGCTAGAGAAGACT	EMASMKEEFTRLKEALEKT	866	TCC	ACT	921	0.00294696
156	GAGATGGCCTCCATGAAGGAGGAGTTCACACGCCTCAAAGAGGCGCTAGAGAAGAGG	EMASMKEEFTRLKEALEKR	866	TCC	AGG	2069	0.00662027
121	GAGATGGCCTCCATGAAGGAGGAGTTCACACGCCTCAAAGAGGCGCTAGAGAAGAGT	EMASMKEEFTRLKEALEKS	866	TCC	AGT	325	0.00103992
79	GAGATGGCCTCCATGAAGGAGGAGTTCACACGCCTCAAAGAGGCGCTAGAGAAGATG	EMASMKEEFTRLKEALEKM	866	TCC	ATG	333	0.00106551
98	GAGATGGCCTCCATGAAGGAGGAGTTCACACGCCTCAAAGAGGCGCTAGAGAAGATT	EMASMKEEFTRLKEALEKI	866	TCC	ATT	2896	0.00926646
117	GAGATGGCCTCCATGAAGGAGGAGTTCACACGCCTCAAAGAGGCGCTAGAGAAGCAG	EMASMKEEFTRLKEALEKQ	866	TCC	CAG	554	0.00177266
29	GAGATGGCCTCCATGAAGGAGGAGTTCACACGCCTCAAAGAGGCGCTAGAGAAGCAT	EMASMKEEFTRLKEALEKH	866	TCC	CAT	485	0.00155188
8	GAGATGGCCTCCATGAAGGAGGAGTTCACACGCCTCAAAGAGGCGCTAGAGAAGCCG	EMASMKEEFTRLKEALEKP	866	TCC	CCG	698	0.00223342
16	GAGATGGCCTCCATGAAGGAGGAGTTCACACGCCTCAAAGAGGCGCTAGAGAAGCCT	EMASMKEEFTRLKEALEKP	866	TCC	CCT	853	0.00272938
52	GAGATGGCCTCCATGAAGGAGGAGTTCACACGCCTCAAAGAGGCGCTAGAGAAGCGG	EMASMKEEFTRLKEALEKR	866	TCC	CGG	3956	0.0126582
150	GAGATGGCCTCCATGAAGGAGGAGTTCACACGCCTCAAAGAGGCGCTAGAGAAGCGT	EMASMKEEFTRLKEALEKR	866	TCC	CGT	7942	0.0254124
118	GAGATGGCCTCCATGAAGGAGGAGTTCACACGCCTCAAAGAGGCGCTAGAGAAGCTG	EMASMKEEFTRLKEALEKL	866	TCC	CTG	1647	0.00526998
91	GAGATGGCCTCCATGAAGGAGGAGTTCACACGCCTCAAAGAGGCGCTAGAGAAGCTT	EMASMKEEFTRLKEALEKL	866	TCC	CTT	1621	0.00518679
85	GAGATGGCCTCCATGAAGGAGGAGTTCACACGCCTCAAAGAGGCGCTAGAGAAGGAG	EMASMKEEFTRLKEALEKE	866	TCC	GAG	3130	0.0100152
9	GAGATGGCCTCCATGAAGGAGGAGTTCACACGCCTCAAAGAGGCGCTAGAGAAGGAT	EMASMKEEFTRLKEALEKD	866	TCC	GAT	10	3.19974e-05
44	GAGATGGCCTCCATGAAGGAGGAGTTCACACGCCTCAAAGAGGCGCTAGAGAAGGCG	EMASMKEEFTRLKEALEKA	866	TCC	GCG	1572	0.00503
153	GAGATGGCCTCCATGAAGGAGGAGTTCACACGCCTCAAAGAGGCGCTAGAGAAGGCT	EMASMKEEFTRLKEALEKA	866	TCC	GCT	6844	0.021899
3	GAGATGGCCTCCATGAAGGAGGAGTTCACACGCCTCAAAGAGGCGCTAGAGAAGGGG	EMASMKEEFTRLKEALEKG	866	TCC	GGG	2313	0.00740101
129	GAGATGGCCTCCATGAAGGAGGAGTTCACACGCCTCAAAGAGGCGCTAGAGAAGGGT	EMASMKEEFTRLKEALEKG	866	TCC	GGT	3967	0.0126934
19	GAGATGGCCTCCATGAAGGAGGAGTTCACACGCCTCAAAGAGGCGCTAGAGAAGGTG	EMASMKEEFTRLKEALEKV	866	TCC	GTG	9065	0.0290057
119	GAGATGGCCTCCATGAAGGAGGAGTTCACACGCCTCAAAGAGGCGCTAGAGAAGGTT	EMASMKEEFTRLKEALEKV	866	TCC	GTT	5993	0.0191761
140	GAGATGGCCTCCATGAAGGAGGAGTTCACACGCCTCAAAGAGGCGCTAGAGAAGTAG	EMASMKEEFTRLKEALEK_	866	TCC	TAG	312	0.00099832
34	GAGATGGCCTCCATGAAGGAGGAGTTCACACGCCTCAAAGAGGCGCTAGAGAAGTAT	EMASMKEEFTRLKEALEKY	866	TCC	TAT	1967	0.0062939
27	GAGATGGCCTCCATGAAGGAGGAGTTCACACGCCTCAAAGAGGCGCTAGAGAAGTCG	EMASMKEEFTRLKEALEKS	866	TCC	TCG	7631	0.0244172
2	GAGATGGCCTCCATGAAGGAGGAGTTCACACGCCTCAAAGAGGCGCTAGAGAAGTCT	EMASMKEEFTRLKEALEKS	866	TCC	TCT	4071	0.0130262
56	GAGATGGCCTCCATGAAGGAGGAGTTCACACGCCTCAAAGAGGCGCTAGAGAAGTGG	EMASMKEEFTRLKEALEKW	866	TCC	TGG	6358	0.020344
128	GAGATGGCCTCCATGAAGGAGGAGTTCACACGCCTCAAAGAGGCGCTAGAGAAGTGT	EMASMKEEFTRLKEALEKC	866	TCC	TGT	7598	0.0243117
0	GAGATGGCCTCCATGAAGGAGGAGTTCACACGCCTCAAAGAGGCGCTAGAGAAGTTG	EMASMKEEFTRLKEALEKL	866	TCC	TTG	3435	0.0109911
24	GAGATGGCCTCCATGAAGGAGGAGTTCACACGCCTCAAAGAGGCGCTAGAGAAGTTT	EMASMKEEFTRLKEALEKF	866	TCC	TTT	12056	0.0385761

### Sheet: hiPSC Frequencies
	E848	A850	M852	K865	S866
AAG	0.000521558	0.00186865	0.00528918		0.000588753
AAT	0.00050556	0.0121942	0.00909367	0.000566355	0.00492441
ACG	0.00295016	0.000147188	0.00684105	0.000134389	0.00895288
ACT	0.00536277	0.00208623	0.00262379	0.000105592	0.00294696
AGG	0.00420126	0.00154868	7.03944e-05	0.000563155	0.00662027
AGT	0.000646348	0.000543956	0.000463963	0.00799296	0.00103992
ATG	0.000438365	0.00425566		0.0114359	0.00106551
ATT	0.0140853	0.00210863	0.000447964	0.000233581	0.00926646
CAG	0.0165171	0.00178226	2.87977e-05	5.43956e-05	0.00177266
CAT	0.00256619	0.00613711	0.000764739	2.5598e-05	0.00155188
CCG	0.00139829	0.00181106	7.35941e-05	0.000819134	0.00223342
CCT	0.00581393	0.000393569	0.00285737		0.00272938
CGG	0.00348772	0.00507799	9.59923e-06	0.00183665	0.0126582
CGT	0.00181106	0.0185425	0.00111031	0.000409567	0.0254124
CTG	0.00601232	0.000435165	0.00775938	0.00291177	0.00526998
CTT	0.0172402	0.0106136	0.0050172	0.00355492	0.00518679
GAG		6.71946e-05	0.00282857	0.000431965	0.0100152
GAT	0.013055	0.0121078	2.5598e-05	0.00106871	3.19974e-05
GCG	0.00161907	0.00615631	0.00577234	0.000428766	0.00503
GCT	0.0102168	0.0130454	0.00286697	0.0165331	0.021899
GGG	0.000521558	0.00473242	0.00230062	0.00294696	0.00740101
GGT	0.00662027	0.00506519	0.00087033	0.000118391	0.0126934
GTG	0.00362211	0.017029	0.000345572	0.00288617	0.0290057
GTT	0.0214767	0.0110455	0.00074874	0.0119702	0.0191761
TAG	0.00193265	6.07951e-05	0.000281577	0.000441565	0.00099832
TAT	0.0283305	0.0114487	0.0107895	0.00705224	0.0062939
TCG	0.0025502	0.0298024	0.0132981	0.00303336	0.0244172
TCT	0.00831293	0.0036989	0.00110711	0.00596432	0.0130262
TGG	0.00684105	0.0204976	6.39949e-06	0.00910327	0.020344
TGT	0.00447644	0.00682505	1.2799e-05	0.0012799	0.0243117
TTG	0.0108247	0.00012799	0.000367971	0.012623	0.0109911
TTT	0.0200464	0.0209487	0.0103768	0.00638349	0.0385761

### Sheet: hiPSC Counts
	E848	A850	M852	K865	S866		in thousands	E848	A850	M852	K865	S866
AAG	163	584	1653		184		AAG	0.163	0.584	1.653		0.184
AAT	158	3811	2842	177	1539		AAT	0.158	3.811	2.842	0.177	1.539
ACG	922	46	2138	42	2798		ACG	0.922	0.046	2.138	0.042	2.798
ACT	1676	652	820	33	921		ACT	1.676	0.652	0.82	0.033	0.921
AGG	1313	484	22	176	2069		AGG	1.313	0.484	0.022	0.176	2.069
AGT	202	170	145	2498	325		AGT	0.202	0.17	0.145	2.498	0.325
ATG	137	1330		3574	333		ATG	0.137	1.33		3.574	0.333
ATT	4402	659	140	73	2896		ATT	4.402	0.659	0.14	0.073	2.896
CAG	5162	557	9	17	554		CAG	5.162	0.557	0.009	0.017	0.554
CAT	802	1918	239	8	485		CAT	0.802	1.918	0.239	0.008	0.485
CCG	437	566	23	256	698		CCG	0.437	0.566	0.023	0.256	0.698
CCT	1817	123	893		853		CCT	1.817	0.123	0.893		0.853
CGG	1090	1587	3	574	3956		CGG	1.09	1.587	0.003	0.574	3.956
CGT	566	5795	347	128	7942		CGT	0.566	5.795	0.347	0.128	7.942
CTG	1879	136	2425	910	1647		CTG	1.879	0.136	2.425	0.91	1.647
CTT	5388	3317	1568	1111	1621		CTT	5.388	3.317	1.568	1.111	1.621
GAG		21	884	135	3130		GAG		0.021	0.884	0.135	3.13
GAT	4080	3784	8	334	10		GAT	4.08	3.784	0.008	0.334	0.01
GCG	506	1924	1804	134	1572		GCG	0.506	1.924	1.804	0.134	1.572
GCT	3193	4077	896	5167	6844		GCT	3.193	4.077	0.896	5.167	6.844
GGG	163	1479	719	921	2313		GGG	0.163	1.479	0.719	0.921	2.313
GGT	2069	1583	272	37	3967		GGT	2.069	1.583	0.272	0.037	3.967
GTG	1132	5322	108	902	9065		GTG	1.132	5.322	0.108	0.902	9.065
GTT	6712	3452	234	3741	5993		GTT	6.712	3.452	0.234	3.741	5.993
TAG	604	19	88	138	312		TAG	0.604	0.019	0.088	0.138	0.312
TAT	8854	3578	3372	2204	1967		TAT	8.854	3.578	3.372	2.204	1.967
TCG	797	9314	4156	948	7631		TCG	0.797	9.314	4.156	0.948	7.631
TCT	2598	1156	346	1864	4071		TCT	2.598	1.156	0.346	1.864	4.071
TGG	2138	6406	2	2845	6358		TGG	2.138	6.406	0.002	2.845	6.358
TGT	1399	2133	4	400	7598		TGT	1.399	2.133	0.004	0.4	7.598
TTG	3383	40	115	3945	3435		TTG	3.383	0.04	0.115	3.945	3.435
TTT	6265	6547	3243	1995	12056		TTT	6.265	6.547	3.243	1.995	12.056
