## Supplementary Table 3 for "CRaTER enrichment for on-target gene-editing enables generation of variant libraries in hiPSCs"

### Sheet: Contents
	Table S3. Cardiomyocyte variant library NGS data.
Sheet 1	Cardio Data
Sheet 2	Cardio Frequencies
Sheet 3	Cardio Counts

### Sheet: Cardio Data
	NTseq	AAseq	Type	Position	Sub	Nuc Sub	Count	Frequency no GAA
9	GAAATGGCCTCCATGAAGGAGGAGTTCACACGCCTCAAAGAGGCGCTAGAGAAGTCC	EMASMKEEFTRLKEALEKS	Synonymous_848	848	E	GAA	7475
30	CAGATGGCCTCCATGAAGGAGGAGTTCACACGCCTCAAAGAGGCGCTAGAGAAGTCC	QMASMKEEFTRLKEALEKS	Single	848	Q	CAG	2051	0.068004
64	TTTATGGCCTCCATGAAGGAGGAGTTCACACGCCTCAAAGAGGCGCTAGAGAAGTCC	FMASMKEEFTRLKEALEKS	Single	848	F	TTT	1507	0.0499668
11	GAGATGGCCTCCATGAAGGAGGAGTTCACACGCCTCAAAGAGGCGCTAGAGAAGTCG	EMASMKEEFTRLKEALEKS	Synonymous_866	866	S	TCG	1085	0.0359748
95	GCTATGGCCTCCATGAAGGAGGAGTTCACACGCCTCAAAGAGGCGCTAGAGAAGTCC	AMASMKEEFTRLKEALEKS	Single	848	A	GCT	1022	0.0338859
31	GAGATGGCCTCCATGAAGGAGGAGTTCACACGCCTCAAAGAGGCGCTAGAGTCTTCC	EMASMKEEFTRLKEALESS	Single	865	S	TCT	995	0.0329907
2	GAGATGGCCTCCATGAAGGAGGAGTTCACACGCCTCAAAGAGGCGCTAGAGAAGTTT	EMASMKEEFTRLKEALEKF	Single	866	F	TTT	959	0.0317971
26	GAGATGGCCTCCATGAAGGAGGAGTTCACACGCCTCAAAGAGGCGCTAGAGAAGTGT	EMASMKEEFTRLKEALEKC	Single	866	C	TGT	872	0.0289125
84	GAGATGGCCTCCATGAAGGAGGAGTTCACACGCCTCAAAGAGGCGCTAGAGTGGTCC	EMASMKEEFTRLKEALEWS	Single	865	W	TGG	826	0.0273873
82	GAGATGGCCTCCATGAAGGAGGAGTTCACACGCCTCAAAGAGGCGCTAGAGATGTCC	EMASMKEEFTRLKEALEMS	Path	865	M	ATG	794	0.0263263
74	GAGATGCGTTCCATGAAGGAGGAGTTCACACGCCTCAAAGAGGCGCTAGAGAAGTCC	EMRSMKEEFTRLKEALEKS	Single	850	R	CGT	768	0.0254642
5	GAGATGGCCTCCATGAAGGAGGAGTTCACACGCCTCAAAGAGGCGCTAGAGGCTTCC	EMASMKEEFTRLKEALEAS	Single	865	A	GCT	703	0.023309
43	GAGATGGCCTCCATGAAGGAGGAGTTCACACGCCTCAAAGAGGCGCTAGAGAAGTGG	EMASMKEEFTRLKEALEKW	Single	866	W	TGG	701	0.0232427
42	GAGATGGCTTCCATGAAGGAGGAGTTCACACGCCTCAAAGAGGCGCTAGAGAAGTCC	EMASMKEEFTRLKEALEKS	Synonymous_850	850	A	GCT	625	0.0207228
38	GAGATGGCCTCCATGAAGGAGGAGTTCACACGCCTCAAAGAGGCGCTAGAGAAGTCT	EMASMKEEFTRLKEALEKS	Synonymous_866	866	S	TCT	605	0.0200597
0	GAGATGGCCTCCATGAAGGAGGAGTTCACACGCCTCAAAGAGGCGCTAGAGAAGGTT	EMASMKEEFTRLKEALEKV	Single	866	V	GTT	604	0.0200265
100	GAGATGGCCTCCATGAAGGAGGAGTTCACACGCCTCAAAGAGGCGCTAGAGAAGGAG	EMASMKEEFTRLKEALEKE	Single	866	E	GAG	565	0.0187334
44	GAGATGGCCTCCTCGAAGGAGGAGTTCACACGCCTCAAAGAGGCGCTAGAGAAGTCC	EMASSKEEFTRLKEALEKS	Single	852	S	TCG	525	0.0174072
55	GAGATGTTTTCCATGAAGGAGGAGTTCACACGCCTCAAAGAGGCGCTAGAGAAGTCC	EMFSMKEEFTRLKEALEKS	Single	850	F	TTT	500	0.0165782
23	GAGATGTCGTCCATGAAGGAGGAGTTCACACGCCTCAAAGAGGCGCTAGAGAAGTCC	EMSSMKEEFTRLKEALEKS	Single	850	S	TCG	499	0.0165451
46	GAGATGGTGTCCATGAAGGAGGAGTTCACACGCCTCAAAGAGGCGCTAGAGAAGTCC	EMVSMKEEFTRLKEALEKS	Single	850	V	GTG	480	0.0159151
36	GAGATGGCCTCCATGAAGGAGGAGTTCACACGCCTCAAAGAGGCGCTAGAGAAGGCT	EMASMKEEFTRLKEALEKA	Single	866	A	GCT	476	0.0157825
15	GAGATGGCCTCCATGAAGGAGGAGTTCACACGCCTCAAAGAGGCGCTAGAGAAGGTG	EMASMKEEFTRLKEALEKV	Single	866	V	GTG	464	0.0153846
17	TATATGGCCTCCATGAAGGAGGAGTTCACACGCCTCAAAGAGGCGCTAGAGAAGTCC	YMASMKEEFTRLKEALEKS	Single	848	Y	TAT	445	0.0147546
54	TCTATGGCCTCCATGAAGGAGGAGTTCACACGCCTCAAAGAGGCGCTAGAGAAGTCC	SMASMKEEFTRLKEALEKS	Single	848	S	TCT	405	0.0134284
16	CTTATGGCCTCCATGAAGGAGGAGTTCACACGCCTCAAAGAGGCGCTAGAGAAGTCC	LMASMKEEFTRLKEALEKS	Single	848	L	CTT	390	0.012931
71	GAGATGGCCTCCATGAAGGAGGAGTTCACACGCCTCAAAGAGGCGCTAGAGAAGCGT	EMASMKEEFTRLKEALEKR	Single	866	R	CGT	383	0.0126989
40	GAGATGCTTTCCATGAAGGAGGAGTTCACACGCCTCAAAGAGGCGCTAGAGAAGTCC	EMLSMKEEFTRLKEALEKS	Single	850	L	CTT	364	0.012069
4	GAGATGGCCTCCATGAAGGAGGAGTTCACACGCCTCAAAGAGGCGCTAGAGGTTTCC	EMASMKEEFTRLKEALEVS	Single	865	V	GTT	340	0.0112732
52	GAGATGGCCTCCATGAAGGAGGAGTTCACACGCCTCAAAGAGGCGCTAGAGAAGACG	EMASMKEEFTRLKEALEKT	Single	866	T	ACG	340	0.0112732
48	GAGATGAATTCCATGAAGGAGGAGTTCACACGCCTCAAAGAGGCGCTAGAGAAGTCC	EMNSMKEEFTRLKEALEKS	Single	850	N	AAT	319	0.0105769
62	GAGATGTGGTCCATGAAGGAGGAGTTCACACGCCTCAAAGAGGCGCTAGAGAAGTCC	EMWSMKEEFTRLKEALEKS	Single	850	W	TGG	317	0.0105106
6	GAGATGGCCTCCATGAAGGAGGAGTTCACACGCCTCAAAGAGGCGCTAGAGAAGCGG	EMASMKEEFTRLKEALEKR	Single	866	R	CGG	316	0.0104775
12	GATATGGCCTCCATGAAGGAGGAGTTCACACGCCTCAAAGAGGCGCTAGAGAAGTCC	DMASMKEEFTRLKEALEKS	VUS	848	D	GAT	315	0.0104443
88	GAGATGGCGTCCATGAAGGAGGAGTTCACACGCCTCAAAGAGGCGCTAGAGAAGTCC	EMASMKEEFTRLKEALEKS	Synonymous_850	850	A	GCG	309	0.0102454
20	GTTATGGCCTCCATGAAGGAGGAGTTCACACGCCTCAAAGAGGCGCTAGAGAAGTCC	VMASMKEEFTRLKEALEKS	Single	848	V	GTT	306	0.0101459
109	GAGATGATGTCCATGAAGGAGGAGTTCACACGCCTCAAAGAGGCGCTAGAGAAGTCC	EMMSMKEEFTRLKEALEKS	Single	850	M	ATG	296	0.00981432
14	GAGATGGCCTCCATGAAGGAGGAGTTCACACGCCTCAAAGAGGCGCTAGAGAAGCTT	EMASMKEEFTRLKEALEKL	Single	866	L	CTT	262	0.008687
103	GAGATGGCCTCCATGAAGGAGGAGTTCACACGCCTCAAAGAGGCGCTAGAGGTGTCC	EMASMKEEFTRLKEALEVS	Single	865	V	GTG	259	0.00858753
107	GAGATGGCCTCCGGGAAGGAGGAGTTCACACGCCTCAAAGAGGCGCTAGAGAAGTCC	EMASGKEEFTRLKEALEKS	Single	852	G	GGG	235	0.00779178
10	GAGATGGCCTCCATGAAGGAGGAGTTCACACGCCTCAAAGAGGCGCTAGAGAAGGGT	EMASMKEEFTRLKEALEKG	Single	866	G	GGT	234	0.00775862
68	GAGATGGCCTCCACGAAGGAGGAGTTCACACGCCTCAAAGAGGCGCTAGAGAAGTCC	EMASTKEEFTRLKEALEKS	Path	852	T	ACG	231	0.00765915
47	GAGATGGCCTCCATGAAGGAGGAGTTCACACGCCTCAAAGAGGCGCTAGAGTTTTCC	EMASMKEEFTRLKEALEFS	Single	865	F	TTT	223	0.0073939
59	GAGATGGCCTCCATGAAGGAGGAGTTCACACGCCTCAAAGAGGCGCTAGAGAAGGCG	EMASMKEEFTRLKEALEKA	Single	866	A	GCG	213	0.00706233
53	GAGATGGATTCCATGAAGGAGGAGTTCACACGCCTCAAAGAGGCGCTAGAGAAGTCC	EMDSMKEEFTRLKEALEKS	Single	850	D	GAT	204	0.00676393
41	GAGATGGCCTCCATGAAGGAGGAGTTCACACGCCTCAAAGAGGCGCTAGAGAGTTCC	EMASMKEEFTRLKEALESS	Single	865	S	AGT	204	0.00676393
91	GAGATGGCCTCCATGAAGGAGGAGTTCACACGCCTCAAAGAGGCGCTAGAGAAGACT	EMASMKEEFTRLKEALEKT	Single	866	T	ACT	203	0.00673077
83	GAGATGGCCTCCGCGAAGGAGGAGTTCACACGCCTCAAAGAGGCGCTAGAGAAGTCC	EMASAKEEFTRLKEALEKS	Single	852	A	GCG	193	0.0063992
60	ATTATGGCCTCCATGAAGGAGGAGTTCACACGCCTCAAAGAGGCGCTAGAGAAGTCC	IMASMKEEFTRLKEALEKS	Single	848	I	ATT	188	0.00623342
50	GAGATGGCCTCCATGAAGGAGGAGTTCACACGCCTCAAAGAGGCGCTAGAGAAGATT	EMASMKEEFTRLKEALEKI	Single	866	I	ATT	187	0.00620027
67	TGTATGGCCTCCATGAAGGAGGAGTTCACACGCCTCAAAGAGGCGCTAGAGAAGTCC	CMASMKEEFTRLKEALEKS	Single	848	C	TGT	175	0.00580239
37	TTGATGGCCTCCATGAAGGAGGAGTTCACACGCCTCAAAGAGGCGCTAGAGAAGTCC	LMASMKEEFTRLKEALEKS	Single	848	L	TTG	174	0.00576923
73	GAGATGATTTCCATGAAGGAGGAGTTCACACGCCTCAAAGAGGCGCTAGAGAAGTCC	EMISMKEEFTRLKEALEKS	Single	850	I	ATT	170	0.0056366
89	GAGATGGCCTCCTTTAAGGAGGAGTTCACACGCCTCAAAGAGGCGCTAGAGAAGTCC	EMASFKEEFTRLKEALEKS	Single	852	F	TTT	166	0.00550398
61	GAGATGGCCTCCAATAAGGAGGAGTTCACACGCCTCAAAGAGGCGCTAGAGAAGTCC	EMASNKEEFTRLKEALEKS	Single	852	N	AAT	153	0.00507294
29	GAGATGGCCTCCATGAAGGAGGAGTTCACACGCCTCAAAGAGGCGCTAGAGAAGGGG	EMASMKEEFTRLKEALEKG	Single	866	G	GGG	153	0.00507294
80	GAGATGGCCTCCTATAAGGAGGAGTTCACACGCCTCAAAGAGGCGCTAGAGAAGTCC	EMASYKEEFTRLKEALEKS	Single	852	Y	TAT	151	0.00500663
90	GAGATGGCCTCCATGAAGGAGGAGTTCACACGCCTCAAAGAGGCGCTAGAGAAGTTG	EMASMKEEFTRLKEALEKL	Single	866	L	TTG	150	0.00497347
65	GAGATGGCCTCCATGAAGGAGGAGTTCACACGCCTCAAAGAGGCGCTAGAGGGGTCC	EMASMKEEFTRLKEALEGS	Single	865	G	GGG	138	0.0045756
78	GAGATGGCCTCCATGAAGGAGGAGTTCACACGCCTCAAAGAGGCGCTAGAGTCGTCC	EMASMKEEFTRLKEALESS	Single	865	S	TCG	137	0.00454244
97	GAGATGGCCTCCATGAAGGAGGAGTTCACACGCCTCAAAGAGGCGCTAGAGAAGCTG	EMASMKEEFTRLKEALEKL	Single	866	L	CTG	136	0.00450928
39	GAGATGGCCTCCATGAAGGAGGAGTTCACACGCCTCAAAGAGGCGCTAGAGAAGAGG	EMASMKEEFTRLKEALEKR	Single	866	R	AGG	134	0.00444297
75	GAGATGGGGTCCATGAAGGAGGAGTTCACACGCCTCAAAGAGGCGCTAGAGAAGTCC	EMGSMKEEFTRLKEALEKS	Single	850	G	GGG	126	0.00417772
3	GTGATGGCCTCCATGAAGGAGGAGTTCACACGCCTCAAAGAGGCGCTAGAGAAGTCC	VMASMKEEFTRLKEALEKS	Single	848	V	GTG	124	0.00411141
86	GAGATGGTTTCCATGAAGGAGGAGTTCACACGCCTCAAAGAGGCGCTAGAGAAGTCC	EMVSMKEEFTRLKEALEKS	Single	850	V	GTT	123	0.00407825
21	GAGATGGCCTCCCTGAAGGAGGAGTTCACACGCCTCAAAGAGGCGCTAGAGAAGTCC	EMASLKEEFTRLKEALEKS	Single	852	L	CTG	122	0.00404509
7	GAGATGGGTTCCATGAAGGAGGAGTTCACACGCCTCAAAGAGGCGCTAGAGAAGTCC	EMGSMKEEFTRLKEALEKS	Single	850	G	GGT	120	0.00397878
24	GAGATGGCCTCCATGAAGGAGGAGTTCACACGCCTCAAAGAGGCGCTAGAGAAGAAT	EMASMKEEFTRLKEALEKN	Single	866	N	AAT	116	0.00384615
69	GAGATGGCCTCCCTTAAGGAGGAGTTCACACGCCTCAAAGAGGCGCTAGAGAAGTCC	EMASLKEEFTRLKEALEKS	Single	852	L	CTT	114	0.00377984
102	GCGATGGCCTCCATGAAGGAGGAGTTCACACGCCTCAAAGAGGCGCTAGAGAAGTCC	AMASMKEEFTRLKEALEKS	Single	848	A	GCG	113	0.00374668
113	GAGATGGCCTCCATGAAGGAGGAGTTCACACGCCTCAAAGAGGCGCTAGAGTGTTCC	EMASMKEEFTRLKEALECS	Single	865	C	TGT	104	0.00344828
77	GGTATGGCCTCCATGAAGGAGGAGTTCACACGCCTCAAAGAGGCGCTAGAGAAGTCC	GMASMKEEFTRLKEALEKS	Path	848	G	GGT	98	0.00324934
85	GAGATGGCCTCCGCTAAGGAGGAGTTCACACGCCTCAAAGAGGCGCTAGAGAAGTCC	EMASAKEEFTRLKEALEKS	Single	852	A	GCT	98	0.00324934
94	ACTATGGCCTCCATGAAGGAGGAGTTCACACGCCTCAAAGAGGCGCTAGAGAAGTCC	TMASMKEEFTRLKEALEKS	Single	848	T	ACT	97	0.00321618
72	GAGATGTATTCCATGAAGGAGGAGTTCACACGCCTCAAAGAGGCGCTAGAGAAGTCC	EMYSMKEEFTRLKEALEKS	Single	850	Y	TAT	96	0.00318302
58	CCTATGGCCTCCATGAAGGAGGAGTTCACACGCCTCAAAGAGGCGCTAGAGAAGTCC	PMASMKEEFTRLKEALEKS	Single	848	P	CCT	94	0.00311671
115	GAGATGACTTCCATGAAGGAGGAGTTCACACGCCTCAAAGAGGCGCTAGAGAAGTCC	EMTSMKEEFTRLKEALEKS	VUS	850	T	ACT	94	0.00311671
13	TGGATGGCCTCCATGAAGGAGGAGTTCACACGCCTCAAAGAGGCGCTAGAGAAGTCC	WMASMKEEFTRLKEALEKS	Single	848	W	TGG	86	0.00285146
51	GAGATGTGTTCCATGAAGGAGGAGTTCACACGCCTCAAAGAGGCGCTAGAGAAGTCC	EMCSMKEEFTRLKEALEKS	Single	850	C	TGT	79	0.00261936
32	GAGATGAAGTCCATGAAGGAGGAGTTCACACGCCTCAAAGAGGCGCTAGAGAAGTCC	EMKSMKEEFTRLKEALEKS	Single	850	K	AAG	78	0.00258621
101	TAGATGGCCTCCATGAAGGAGGAGTTCACACGCCTCAAAGAGGCGCTAGAGAAGTCC	XMASMKEEFTRLKEALEKS	Nonsense	848	*	TAG	77	0.00255305
33	GAGATGGCCTCCATGAAGGAGGAGTTCACACGCCTCAAAGAGGCGCTAGAGTTGTCC	EMASMKEEFTRLKEALELS	Single	865	L	TTG	76	0.00251989
99	CATATGGCCTCCATGAAGGAGGAGTTCACACGCCTCAAAGAGGCGCTAGAGAAGTCC	HMASMKEEFTRLKEALEKS	Single	848	H	CAT	67	0.00222149
18	GAGATGTCTTCCATGAAGGAGGAGTTCACACGCCTCAAAGAGGCGCTAGAGAAGTCC	EMSSMKEEFTRLKEALEKS	Single	850	S	TCT	64	0.00212202
87	CGGATGGCCTCCATGAAGGAGGAGTTCACACGCCTCAAAGAGGCGCTAGAGAAGTCC	RMASMKEEFTRLKEALEKS	Single	848	R	CGG	61	0.00202255
27	GAGATGGCCTCCACTAAGGAGGAGTTCACACGCCTCAAAGAGGCGCTAGAGAAGTCC	EMASTKEEFTRLKEALEKS	Path	852	T	ACT	61	0.00202255
63	GAGATGGCCTCCAAGAAGGAGGAGTTCACACGCCTCAAAGAGGCGCTAGAGAAGTCC	EMASKKEEFTRLKEALEKS	Path	852	K	AAG	59	0.00195623
35	CTGATGGCCTCCATGAAGGAGGAGTTCACACGCCTCAAAGAGGCGCTAGAGAAGTCC	LMASMKEEFTRLKEALEKS	Single	848	L	CTG	57	0.00188992
25	AGGATGGCCTCCATGAAGGAGGAGTTCACACGCCTCAAAGAGGCGCTAGAGAAGTCC	RMASMKEEFTRLKEALEKS	Single	848	R	AGG	55	0.00182361
96	GAGATGGCCTCCATGAAGGAGGAGTTCACACGCCTCAAAGAGGCGCTAGAGAAGCCG	EMASMKEEFTRLKEALEKP	VUS	866	P	CCG	54	0.00179045
98	GAGATGGCCTCCCGTAAGGAGGAGTTCACACGCCTCAAAGAGGCGCTAGAGAAGTCC	EMASRKEEFTRLKEALEKS	Path	852	R	CGT	53	0.00175729
70	GAGATGGCCTCCATGAAGGAGGAGTTCACACGCCTCAAAGAGGCGCTAGAGTATTCC	EMASMKEEFTRLKEALEYS	Single	865	Y	TAT	52	0.00172414
28	GAGATGGCCTCCATGAAGGAGGAGTTCACACGCCTCAAAGAGGCGCTAGAGAAGTAT	EMASMKEEFTRLKEALEKY	Single	866	Y	TAT	50	0.00165782
22	GAGATGCATTCCATGAAGGAGGAGTTCACACGCCTCAAAGAGGCGCTAGAGAAGTCC	EMHSMKEEFTRLKEALEKS	Single	850	H	CAT	44	0.00145889
110	GAGATGGCCTCCCCTAAGGAGGAGTTCACACGCCTCAAAGAGGCGCTAGAGAAGTCC	EMASPKEEFTRLKEALEKS	Single	852	P	CCT	44	0.00145889
56	GAGATGCGGTCCATGAAGGAGGAGTTCACACGCCTCAAAGAGGCGCTAGAGAAGTCC	EMRSMKEEFTRLKEALEKS	Single	850	R	CGG	42	0.00139257
92	GAGATGGCCTCCATGAAGGAGGAGTTCACACGCCTCAAAGAGGCGCTAGAGCGGTCC	EMASMKEEFTRLKEALERS	Path	865	R	CGG	33	0.00109416
105	GAGATGAGGTCCATGAAGGAGGAGTTCACACGCCTCAAAGAGGCGCTAGAGAAGTCC	EMRSMKEEFTRLKEALEKS	Single	850	R	AGG	28	0.000928382
93	GAGATGGCCTCCATGAAGGAGGAGTTCACACGCCTCAAAGAGGCGCTAGAGCTGTCC	EMASMKEEFTRLKEALELS	Single	865	L	CTG	26	0.000862069
106	GAGATGGCCTCCTCTAAGGAGGAGTTCACACGCCTCAAAGAGGCGCTAGAGAAGTCC	EMASSKEEFTRLKEALEKS	Single	852	S	TCT	23	0.000762599
8	CGTATGGCCTCCATGAAGGAGGAGTTCACACGCCTCAAAGAGGCGCTAGAGAAGTCC	RMASMKEEFTRLKEALEKS	Single	848	R	CGT	17	0.00056366
79	GAGATGGCCTCCGAGAAGGAGGAGTTCACACGCCTCAAAGAGGCGCTAGAGAAGTCC	EMASEKEEFTRLKEALEKS	Single	852	E	GAG	17	0.00056366
45	GAGATGGCCTCCATGAAGGAGGAGTTCACACGCCTCAAAGAGGCGCTAGAGCTTTCC	EMASMKEEFTRLKEALELS	Single	865	L	CTT	17	0.00056366
19	GAGATGGCCTCCATGAAGGAGGAGTTCACACGCCTCAAAGAGGCGCTAGAGAAGCAT	EMASMKEEFTRLKEALEKH	Single	866	H	CAT	11	0.000364721
112	TCGATGGCCTCCATGAAGGAGGAGTTCACACGCCTCAAAGAGGCGCTAGAGAAGTCC	SMASMKEEFTRLKEALEKS	Single	848	S	TCG	9	0.000298408
66	GAGATGGCCTCCATGAAGGAGGAGTTCACACGCCTCAAAGAGGCGCTAGAGAAGCCT	EMASMKEEFTRLKEALEKP	VUS	866	P	CCT	9	0.000298408
34	GAGATGCAGTCCATGAAGGAGGAGTTCACACGCCTCAAAGAGGCGCTAGAGAAGTCC	EMQSMKEEFTRLKEALEKS	Single	850	Q	CAG	8	0.000265252
76	GAGATGGCCTCCATGAAGGAGGAGTTCACACGCCTCAAAGAGGCGCTAGAGAAGTAG	EMASMKEEFTRLKEALEKX	Nonsense	866	*	TAG	7	0.000232095
111	GAGATGCCGTCCATGAAGGAGGAGTTCACACGCCTCAAAGAGGCGCTAGAGAAGTCC	EMPSMKEEFTRLKEALEKS	Single	850	P	CCG	5	0.000165782
108	CCGATGGCCTCCATGAAGGAGGAGTTCACACGCCTCAAAGAGGCGCTAGAGAAGTCC	PMASMKEEFTRLKEALEKS	Single	848	P	CCG	2	6.6313e-05
114	GAGATGGCCTCCATGAAGGAGGAGTTCACACGCCTCAAAGAGGCGCTAGAGGATTCC	EMASMKEEFTRLKEALEDS	Single	865	D	GAT	2	6.6313e-05
104	GAGATGGCCTCCATGAAGGAGGAGTTCACACGCCTCAAAGAGGCGCTAGAGAAGAGT	EMASMKEEFTRLKEALEKS	Synonymous_866	866	S	AGT	2	6.6313e-05
81	ACGATGGCCTCCATGAAGGAGGAGTTCACACGCCTCAAAGAGGCGCTAGAGAAGTCC	TMASMKEEFTRLKEALEKS	Single	848	T	ACG	1	3.31565e-05
49	GAGATGGCCTCCATGAAGGAGGAGTTCACACGCCTCAAAGAGGCGCTAGAGAAGATG	EMASMKEEFTRLKEALEKM	Single	866	M	ATG	1	3.31565e-05
57	GAGATGGCCTCCATGAAGGAGGAGTTCACACGCCTCAAAGAGGCGCTAGAGAAGCAG	EMASMKEEFTRLKEALEKQ	Single	866	Q	CAG	0	0

### Sheet: Cardio Frequencies
	848	850	852	865	866
AAG		0.00258621	0.00195623
AAT		0.0105769	0.00507294		0.00384615
ACG	3.31565e-05		0.00765915		0.0112732
ACT	0.00321618	0.00311671	0.00202255		0.00673077
AGG	0.00182361	0.000928382			0.00444297
AGT				0.00676393	6.6313e-05
ATG		0.00981432		0.0263263	3.31565e-05
ATT	0.00623342	0.0056366			0.00620027
CAG	0.068004	0.000265252			0
CAT	0.00222149	0.00145889			0.000364721
CCG	6.6313e-05	0.000165782			0.00179045
CCT	0.00311671		0.00145889		0.000298408
CGG	0.00202255	0.00139257		0.00109416	0.0104775
CGT	0.00056366	0.0254642	0.00175729		0.0126989
CTG	0.00188992		0.00404509	0.000862069	0.00450928
CTT	0.012931	0.012069	0.00377984	0.00056366	0.008687
GAG			0.00056366		0.0187334
GAT	0.0104443	0.00676393		6.6313e-05
GCG	0.00374668	0.0102454	0.0063992		0.00706233
GCT	0.0338859	0.0207228	0.00324934	0.023309	0.0157825
GGG		0.00417772	0.00779178	0.0045756	0.00507294
GGT	0.00324934	0.00397878			0.00775862
GTG	0.00411141	0.0159151		0.00858753	0.0153846
GTT	0.0101459	0.00407825		0.0112732	0.0200265
TAG	0.00255305				0.000232095
TAT	0.0147546	0.00318302	0.00500663	0.00172414	0.00165782
TCG	0.000298408	0.0165451	0.0174072	0.00454244	0.0359748
TCT	0.0134284	0.00212202	0.000762599	0.0329907	0.0200597
TGG	0.00285146	0.0105106		0.0273873	0.0232427
TGT	0.00580239	0.00261936		0.00344828	0.0289125
TTG	0.00576923			0.00251989	0.00497347
TTT	0.0499668	0.0165782	0.00550398	0.0073939	0.0317971

### Sheet: Cardio Counts
	848	850	852	865	866
AAG		78	59		116
AAT		319	153		340
ACG	1		231		203
ACT	97	94	61		134
AGG	55	28			2
AGT				204	1
ATG		296		794	187
ATT	188	170			0
CAG	2051	8			11
CAT	67	44			54
CCG	2	5			9
CCT	94		44		316
CGG	61	42		33	383
CGT	17	768	53		136
CTG	57		122	26	262
CTT	390	364	114	17	565
GAG			17
GAT	315	204		2	213
GCG	113	309	193		476
GCT	1022	625	98	703	153
GGG		126	235	138	234
GGT	98	120			464
GTG	124	480		259	604
GTT	306	123		340	7
TAG	77				50
TAT	445	96	151	52	1085
TCG	9	499	525	137	605
TCT	405	64	23	995	701
TGG	86	317		826	872
TGT	175	79		104	150
TTG	174			76	959
TTT	1507	500	166	223
